# Chromatin State Dynamics Confers Specific Therapeutic Strategies in Enhancer Subtypes of Colorectal Cancer

**DOI:** 10.1101/2020.09.04.283838

**Authors:** Elias Orouji, Ayush T. Raman, Anand K. Singh, Alexey Sorokin, Emre Arslan, Archit K. Ghosh, Jonathan Schulz, Christopher J. Terranova, Ming Tang, Mayinuer Maitituoheti, S. Carson Callahan, Katarzyna J. Tomczak, Zhiqin Jiang, Jennifer S. Davis, Sukhen Ghosh, Hey Min Lee, Laura Reyes-Uribe, Kyle Chang, Yushua Liu, Huiqin Chen, Ali Azhdarnia, Jeffrey S. Morris, Eduardo Vilar, Kendra S. Carmon, Scott Kopetz, Kunal Rai

## Abstract

The extent and function of chromatin state aberrations during colorectal cancer (CRC) progression is not completely understood. Here, by comprehensive epigenomic characterization of 56 tumors, adenomas, and their matched normal tissues, we define the dynamics of chromatin states during the progression of colorectal cancer. H3K27ac-marked active enhancer state could distinguish between different stages of CRC progression. By epigenomic editing, we present evidence that gains of tumor-specific enhancers for crucial oncogenes, such as *ASCL2* and *FZD10*, was crucial for excessive proliferation. Consistently, combination of MEK plus bromodomain (BET) inhibition was found to have synergistic effects in CRC patient-derived xenograft (PDX) models. Probing inter-tumor heterogeneity, we identified four distinct enhancer subtypes (EpiC), three of which correlate well with previously defined transcriptomic subtypes (CMSs). Importantly, CMS2 can be divided into two EpiC subgroups with significant survival differences. Leveraging such correlation, we devised a combinatorial therapeutic strategy of enhancer-blocking bromodomain inhibitors with pathway-specific inhibitors (PARPi, EGFRi, and TGFβi) for three EPIC groups. Our data suggest that the dynamics of active enhancer underlies colorectal cancer progression and the patient-specific active enhancer patterns govern their unique gene expression patterns which can be leveraged for precision combination therapy.
