## Supplementary material for "Chromatin State Dynamics Confers Specific Therapeutic Strategies in Enhancer Subtypes of Colorectal Cancer": Table S2

### Sheet: N-Specific_TE_ConsensusMDB
TABLE S2: Pathways enriched based on genes targeted by active enhancers specific to normal, adenomas and adenocarcinomas
p-value	q-value	pathway	source	external_id
1.80907e-05	0.000230114	activation of csk by camp-dependent protein kinase inhibits signaling through the t cell receptor	BioCarta	cskpathway
0.000146852	0.000898055	ion channels and their functional role in vascular endothelium	BioCarta	raccpathway
0.00234793	0.00711086	t cell receptor signaling pathway	BioCarta	tcrpathway
2.32435e-06	5.27959e-05	Vitamin A (retinol) metabolism	EHMN	Vitamin A (retinol) metabolism
0.00016427	0.000967365	Linoleate metabolism	EHMN	Linoleate metabolism
0.00129359	0.00452046	Xenobiotics metabolism	EHMN	Xenobiotics metabolism
0.000123079	0.000798757	GPCR signaling-cholera toxin	INOH	None
0.000162157	0.000967365	GPCR signaling-G alpha s PKA and ERK	INOH	None
0.000309235	0.00158238	GPCR signaling-G alpha s Epac and ERK	INOH	None
0.000336437	0.00164595	GPCR signaling-G alpha i	INOH	None
0.000336437	0.00164595	GPCR signaling-pertussis toxin	INOH	None
0.000630294	0.00263728	CD4 T cell receptor signaling-JNK cascade	INOH	None
0.0014892	0.00514746	GPCR signaling-G alpha q	INOH	None
0.00575967	0.0141095	Integrin	INOH	None
2.66236e-08	2.11657e-06	Hematopoietic cell lineage - Homo sapiens (human)	KEGG	path:hsa04640
5.53877e-07	2.20166e-05	Pancreatic secretion - Homo sapiens (human)	KEGG	path:hsa04972
9.30361e-07	2.95855e-05	Regulation of lipolysis in adipocytes - Homo sapiens (human)	KEGG	path:hsa04923
1.20285e-06	3.47732e-05	Chemokine signaling pathway - Homo sapiens (human)	KEGG	path:hsa04062
3.35785e-06	6.28115e-05	Chemical carcinogenesis - Homo sapiens (human)	KEGG	path:hsa05204
4.72394e-06	8.0336e-05	Th1 and Th2 cell differentiation - Homo sapiens (human)	KEGG	path:hsa04658
4.79995e-06	8.0336e-05	cGMP-PKG signaling pathway - Homo sapiens (human)	KEGG	path:hsa04022
6.72107e-06	0.000106865	Drug metabolism - cytochrome P450 - Homo sapiens (human)	KEGG	path:hsa00982
1.43105e-05	0.000197859	Metabolism of xenobiotics by cytochrome P450 - Homo sapiens (human)	KEGG	path:hsa00980
3.43196e-05	0.000367585	Pathways in cancer - Homo sapiens (human)	KEGG	path:hsa05200
3.58338e-05	0.000367585	Pentose and glucuronate interconversions - Homo sapiens (human)	KEGG	path:hsa00040
3.93752e-05	0.000377516	Parathyroid hormone synthesis, secretion and action - Homo sapiens (human)	KEGG	path:hsa04928
4.30166e-05	0.000377516	Rheumatoid arthritis - Homo sapiens (human)	KEGG	path:hsa05323
4.32885e-05	0.000377516	Adrenergic signaling in cardiomyocytes - Homo sapiens (human)	KEGG	path:hsa04261
4.50534e-05	0.000377516	Th17 cell differentiation - Homo sapiens (human)	KEGG	path:hsa04659
4.99207e-05	0.000407045	Salivary secretion - Homo sapiens (human)	KEGG	path:hsa04970
5.80153e-05	0.000461222	Apelin signaling pathway - Homo sapiens (human)	KEGG	path:hsa04371
6.35766e-05	0.000493106	Cytokine-cytokine receptor interaction - Homo sapiens (human)	KEGG	path:hsa04060
7.256e-05	0.000541636	Retinol metabolism - Homo sapiens (human)	KEGG	path:hsa00830
8.53182e-05	0.000595981	Proteoglycans in cancer - Homo sapiens (human)	KEGG	path:hsa05205
8.80852e-05	0.000595981	Steroid hormone biosynthesis - Homo sapiens (human)	KEGG	path:hsa00140
0.000128479	0.000817126	Drug metabolism - other enzymes - Homo sapiens (human)	KEGG	path:hsa00983
0.000207844	0.00118026	Renin secretion - Homo sapiens (human)	KEGG	path:hsa04924
0.000275025	0.00143374	Oxytocin signaling pathway - Homo sapiens (human)	KEGG	path:hsa04921
0.000313491	0.00158238	Rap1 signaling pathway - Homo sapiens (human)	KEGG	path:hsa04015
0.000369748	0.00175492	Human T-cell leukemia virus 1 infection - Homo sapiens (human)	KEGG	path:hsa05166
0.000377593	0.0017658	Fatty acid degradation - Homo sapiens (human)	KEGG	path:hsa00071
0.000422343	0.00191796	cAMP signaling pathway - Homo sapiens (human)	KEGG	path:hsa04024
0.000428224	0.00191796	Ras signaling pathway - Homo sapiens (human)	KEGG	path:hsa04014
0.000436552	0.00192811	Tuberculosis - Homo sapiens (human)	KEGG	path:hsa05152
0.000514878	0.00224289	Bile secretion - Homo sapiens (human)	KEGG	path:hsa04976
0.000630294	0.00263728	Staphylococcus aureus infection - Homo sapiens (human)	KEGG	path:hsa05150
0.000645449	0.00264564	Phagosome - Homo sapiens (human)	KEGG	path:hsa04145
0.00064893	0.00264564	MAPK signaling pathway - Homo sapiens (human)	KEGG	path:hsa04010
0.000661543	0.00266292	Intestinal immune network for IgA production - Homo sapiens (human)	KEGG	path:hsa04672
0.000766704	0.00301002	Calcium signaling pathway - Homo sapiens (human)	KEGG	path:hsa04020
0.00093434	0.00353714	Glutamatergic synapse - Homo sapiens (human)	KEGG	path:hsa04724
0.001006	0.00376363	Viral myocarditis - Homo sapiens (human)	KEGG	path:hsa05416
0.001141	0.00412317	Antigen processing and presentation - Homo sapiens (human)	KEGG	path:hsa04612
0.0011868	0.00424047	PI3K-Akt signaling pathway - Homo sapiens (human)	KEGG	path:hsa04151
0.00182452	0.00597088	Vascular smooth muscle contraction - Homo sapiens (human)	KEGG	path:hsa04270
0.00190233	0.00611051	Melanogenesis - Homo sapiens (human)	KEGG	path:hsa04916
0.00206138	0.00649027	ECM-receptor interaction - Homo sapiens (human)	KEGG	path:hsa04512
0.0021118	0.00658384	Focal adhesion - Homo sapiens (human)	KEGG	path:hsa04510
0.00218209	0.00673693	Platelet activation - Homo sapiens (human)	KEGG	path:hsa04611
0.00315471	0.00911998	Circadian entrainment - Homo sapiens (human)	KEGG	path:hsa04713
0.00419531	0.011428	AGE-RAGE signaling pathway in diabetic complications - Homo sapiens (human)	KEGG	path:hsa04933
0.00430092	0.0114932	Dilated cardiomyopathy (DCM) - Homo sapiens (human)	KEGG	path:hsa05414
0.00457111	0.0120972	Cushing syndrome - Homo sapiens (human)	KEGG	path:hsa04934
0.00509605	0.0130689	Regulation of actin cytoskeleton - Homo sapiens (human)	KEGG	path:hsa04810
0.00521432	0.0130734	Morphine addiction - Homo sapiens (human)	KEGG	path:hsa05032
0.00522113	0.0130734	Cholinergic synapse - Homo sapiens (human)	KEGG	path:hsa04725
0.0062769	0.0150079	GnRH signaling pathway - Homo sapiens (human)	KEGG	path:hsa04912
0.00806967	0.0185032	Inflammatory bowel disease (IBD) - Homo sapiens (human)	KEGG	path:hsa05321
0.00818634	0.0185947	Aldosterone synthesis and secretion - Homo sapiens (human)	KEGG	path:hsa04925
0.00989858	0.021707	Human cytomegalovirus infection - Homo sapiens (human)	KEGG	path:hsa05163
0.000243877	0.00129255	Beta-agonist/Beta-blocker Pathway, Pharmacodynamics	PharmGKB	PA2024
0.00234793	0.00711086	Antiarrhythmic Pathway, Pharmacodynamics	PharmGKB	PA2033
0.0099661	0.021707	EGFR Inhibitor Pathway, Pharmacodynamics	PharmGKB	PA162356267
0.00352112	0.00991777	CXCR4-mediated signaling events	PID	cxcr4_pathway
0.00424057	0.011428	Downstream signaling in na&#xef;ve CD8+ T cells	PID	cd8tcrdownstreampathway
1.08804e-09	1.94975e-07	Transport of small molecules	Reactome	R-HSA-382551
1.22626e-09	1.94975e-07	G alpha (i) signalling events	Reactome	R-HSA-418594
3.75604e-09	3.9814e-07	Biological oxidations	Reactome	R-HSA-211859
6.405e-08	3.98171e-06	GPCR ligand binding	Reactome	R-HSA-500792
7.51265e-08	3.98171e-06	Class A/1 (Rhodopsin-like receptors)	Reactome	R-HSA-373076
8.02378e-07	2.83507e-05	Muscle contraction	Reactome	R-HSA-397014
1.51729e-06	4.02082e-05	Glucuronidation	Reactome	R-HSA-156588
3.22827e-06	6.28115e-05	Ion homeostasis	Reactome	R-HSA-5578775
9.94744e-06	0.000150633	Ion channel transport	Reactome	R-HSA-983712
1.09947e-05	0.000158924	Chemokine receptors bind chemokines	Reactome	R-HSA-380108
1.90806e-05	0.000233371	Metabolism	Reactome	R-HSA-1430728
2.81369e-05	0.00033139	Extracellular matrix organization	Reactome	R-HSA-1474244
3.33426e-05	0.000367585	Ion transport by P-type ATPases	Reactome	R-HSA-936837
3.79584e-05	0.000377211	Generation of second messenger molecules	Reactome	R-HSA-202433
4.50534e-05	0.000377516	Phase I - Functionalization of compounds	Reactome	R-HSA-211945
4.51119e-05	0.000377516	Peptide ligand-binding receptors	Reactome	R-HSA-375276
7.32401e-05	0.000541636	MHC class II antigen presentation	Reactome	R-HSA-2132295
8.58357e-05	0.000595981	Phase II - Conjugation of compounds	Reactome	R-HSA-156580
8.7075e-05	0.000595981	Cardiac conduction	Reactome	R-HSA-5576891
0.000104321	0.000691127	Ca2+ pathway	Reactome	R-HSA-4086398
0.000189265	0.0010943	Metabolism of lipids	Reactome	R-HSA-556833
0.000218361	0.00121822	Aquaporin-mediated transport	Reactome	R-HSA-445717
0.000716607	0.00284851	Beta-catenin independent WNT signaling	Reactome	R-HSA-3858494
0.000824312	0.00319409	Glycerophospholipid biosynthesis	Reactome	R-HSA-1483206
0.00103113	0.00381279	Transport of inorganic cations/anions and amino acids/oligopeptides	Reactome	R-HSA-425393
0.00152372	0.00521016	Platelet homeostasis	Reactome	R-HSA-418346
0.00171004	0.00578504	Signal Transduction	Reactome	R-HSA-162582
0.00173875	0.00582023	Fatty acid metabolism	Reactome	R-HSA-8978868
0.00184008	0.00597088	Opioid Signalling	Reactome	R-HSA-111885
0.00308758	0.00900779	ECM proteoglycans	Reactome	R-HSA-3000178
0.00424057	0.011428	Constitutive Signaling by Aberrant PI3K in Cancer	Reactome	R-HSA-2219530
0.00460301	0.0120972	Transmission across Chemical Synapses	Reactome	R-HSA-112315
0.00474704	0.0123734	Regulation of insulin secretion	Reactome	R-HSA-422356
0.00549851	0.0136604	Stimuli-sensing channels	Reactome	R-HSA-2672351
0.00576802	0.0141095	Signaling by GPCR	Reactome	R-HSA-372790
0.00590322	0.01433	TCR signaling	Reactome	R-HSA-202403
0.006061	0.0146015	Phospholipid metabolism	Reactome	R-HSA-1483257
0.00653512	0.0155087	Negative regulation of the PI3K/AKT network	Reactome	R-HSA-199418
0.0068692	0.0161808	PI3K/AKT Signaling in Cancer	Reactome	R-HSA-2219528
0.00750497	0.0175484	Class B/2 (Secretin family receptors)	Reactome	R-HSA-373080
0.00804006	0.0185032	Signaling by Insulin receptor	Reactome	R-HSA-74752
0.00891547	0.0199656	PI5P, PP2A and IER3 Regulate PI3K/AKT Signaling	Reactome	R-HSA-6811558
0.00976878	0.0215727	Costimulation by the CD28 family	Reactome	R-HSA-388841
2.26e-07	1.02669e-05	Glucuronidation	Wikipathways	WP698
2.22997e-06	5.27959e-05	Nuclear Receptors Meta-Pathway	Wikipathways	WP2882
2.66619e-06	5.65232e-05	Calcium Regulation in the Cardiac Cell	Wikipathways	WP536
1.71942e-05	0.000227824	Myometrial Relaxation and Contraction Pathways	Wikipathways	WP289
3.5231e-05	0.000367585	Endochondral Ossification	Wikipathways	WP474
0.000142566	0.000888938	Metapathway biotransformation Phase I and II	Wikipathways	WP702
0.000226572	0.00124224	G Protein Signaling Pathways	Wikipathways	WP35
0.000237921	0.00128235	Focal Adhesion-PI3K-Akt-mTOR-signaling pathway	Wikipathways	WP3932
0.000352382	0.00169784	Chemokine signaling pathway	Wikipathways	WP3929
0.000390322	0.00179887	Focal Adhesion	Wikipathways	WP306
0.000552034	0.00237225	Aryl Hydrocarbon Receptor Pathway	Wikipathways	WP2873
0.000833677	0.00319409	Liver steatosis AOP	Wikipathways	WP4010
0.00113928	0.00412317	ESC Pluripotency Pathways	Wikipathways	WP3931
0.00121262	0.0042846	VEGFA-VEGFR2 Signaling Pathway	Wikipathways	WP3888
0.00181771	0.00597088	NRF2 pathway	Wikipathways	WP2884
0.00199868	0.00635579	PI3K-Akt Signaling Pathway	Wikipathways	WP4172
0.00272661	0.00817983	GPCRs, Class A Rhodopsin-like	Wikipathways	WP455
0.00279006	0.00829197	Peptide GPCRs	Wikipathways	WP24
0.00293815	0.00865123	Sudden Infant Death Syndrome (SIDS) Susceptibility Pathways	Wikipathways	WP706
0.00347501	0.00991777	Interleukin-4 and Interleukin-13 signaling	Wikipathways	WP4066
0.00352424	0.00991777	Ras Signaling	Wikipathways	WP4223
0.00377805	0.0105388	Non-genomic actions of 1,25 dihydroxyvitamin D3	Wikipathways	WP4341
0.00392645	0.0108575	Ebola Virus Pathway on Host	Wikipathways	WP4217
0.00503224	0.0130102	Integrin-mediated Cell Adhesion	Wikipathways	WP185
0.00521432	0.0130734	Allograft Rejection	Wikipathways	WP2328
0.00808788	0.0185032	Regulation of Actin Cytoskeleton	Wikipathways	WP51
0.00838187	0.0189038	MAPK Signaling Pathway	Wikipathways	WP382
0.00907437	0.0201794	Thermogenesis	Wikipathways	WP4321

### Sheet: T_Specific_TE_ConsensusMDB
TABLE S2: Pathways enriched based on genes targeted by active enhancers specific to normal, adenomas and adenocarcinomas
p-value	q-value	pathway	source	external_id
5.62591e-07	3.84437e-06	cdk regulation of dna replication	BioCarta	mcmpathway
0.00118766	0.00316943	Aminosugars metabolism	EHMN	Aminosugars metabolism
0.0017008	0.00433366	Urea cycle and metabolism of arginine, proline, glutamate, aspartate and asparagine	EHMN	Urea cycle and metabolism of arginine, proline, glutamate, aspartate and asparagine
0.00654253	0.0150545	Pyrimidine metabolism	EHMN	Pyrimidine metabolism
0.00706238	0.0159348	Glycine, serine, alanine and threonine metabolism	EHMN	Glycine, serine, alanine and threonine metabolism
3.79509e-05	0.000159961	GPCR signaling-pertussis toxin	INOH	None
7.80855e-05	0.000317266	GPCR signaling-cholera toxin	INOH	None
9.28644e-05	0.000367385	GPCR signaling-G alpha s Epac and ERK	INOH	None
0.000222969	0.000810961	GPCR signaling-G alpha q	INOH	None
0.000268629	0.000961522	GPCR signaling-G alpha s PKA and ERK	INOH	None
1.39134e-08	2.02418e-07	DNA replication - Homo sapiens (human)	KEGG	path:hsa03030
8.19355e-07	5.35549e-06	Systemic lupus erythematosus - Homo sapiens (human)	KEGG	path:hsa05322
4.91695e-06	2.5489e-05	Alcoholism - Homo sapiens (human)	KEGG	path:hsa05034
9.9856e-06	4.79096e-05	Complement and coagulation cascades - Homo sapiens (human)	KEGG	path:hsa04610
3.29855e-05	0.000143043	p53 signaling pathway - Homo sapiens (human)	KEGG	path:hsa04115
0.000582682	0.00196112	Rheumatoid arthritis - Homo sapiens (human)	KEGG	path:hsa05323
0.00105437	0.00288193	Ribosome biogenesis in eukaryotes - Homo sapiens (human)	KEGG	path:hsa03008
0.00180784	0.00458053	Protein digestion and absorption - Homo sapiens (human)	KEGG	path:hsa04974
0.00224868	0.00551171	Bladder cancer - Homo sapiens (human)	KEGG	path:hsa05219
0.00897169	0.0198345	Viral carcinogenesis - Homo sapiens (human)	KEGG	path:hsa05203
0.00872035	0.0193738	Platelet Aggregation Inhibitor Pathway, Pharmacodynamics	PharmGKB	PA154444041
1.76494e-08	2.4528e-07	Aurora B signaling	PID	aurora_b_pathway
2.72537e-08	3.32201e-07	FOXM1 transcription factor network	PID	foxm1pathway
2.39619e-07	1.96488e-06	Validated targets of C-MYC transcriptional activation	PID	myc_activpathway
1.02746e-06	6.43588e-06	E2F transcription factor network	PID	e2f_pathway
2.40652e-06	1.35667e-05	PLK1 signaling events	PID	plk1_pathway
0.000217233	0.00080305	ATR signaling pathway	PID	atr_pathway
0.000437316	0.00151715	Fanconi anemia pathway	PID	fanconi_pathway
0.000541279	0.00183547	Validated transcriptional targets of deltaNp63 isoforms	PID	deltanp63pathway
0.00103635	0.00284995	Regulation of retinoblastoma protein	PID	rb_1pathway
0.00311111	0.00750326	p73 transcription factor network	PID	p73pathway
0.00391729	0.00920154	Beta3 integrin cell surface interactions	PID	integrin3_pathway
0.0069227	0.0158484	AP-1 transcription factor network	PID	ap1_pathway
3.2358e-29	1.45935e-26	Cell Cycle, Mitotic	Reactome	R-HSA-69278
1.74015e-17	2.61603e-15	Cell Cycle Checkpoints	Reactome	R-HSA-69620
7.79611e-15	8.79011e-13	Chromosome Maintenance	Reactome	R-HSA-73886
2.22453e-14	2.00653e-12	M Phase	Reactome	R-HSA-68886
1.05948e-13	7.96377e-12	G2/M Checkpoints	Reactome	R-HSA-69481
7.54138e-13	4.8588e-11	DNA strand elongation	Reactome	R-HSA-69190
4.33359e-12	2.17161e-10	Telomere Maintenance	Reactome	R-HSA-157579
5.45832e-11	2.14122e-09	DNA Replication	Reactome	R-HSA-69306
5.69727e-11	2.14122e-09	Synthesis of DNA	Reactome	R-HSA-69239
4.72195e-10	1.63815e-08	Condensation of Prophase Chromosomes	Reactome	R-HSA-2299718
1.38556e-09	4.16591e-08	Unwinding of DNA	Reactome	R-HSA-176974
1.87014e-09	4.96136e-08	S Phase	Reactome	R-HSA-69242
2.41234e-09	6.04426e-08	Mitotic G1-G1/S phases	Reactome	R-HSA-453279
2.5952e-09	6.12039e-08	Activation of ATR in response to replication stress	Reactome	R-HSA-176187
2.83262e-09	6.12039e-08	B-WICH complex positively regulates rRNA expression	Reactome	R-HSA-5250924
3.14614e-09	6.44959e-08	DNA methylation	Reactome	R-HSA-5334118
6.19733e-09	1.16458e-07	Homology Directed Repair	Reactome	R-HSA-5693538
6.67932e-09	1.20495e-07	Mitotic Prometaphase	Reactome	R-HSA-68877
7.72146e-09	1.33938e-07	RNA Polymerase I Chain Elongation	Reactome	R-HSA-73777
8.40899e-09	1.37448e-07	SIRT1 negatively regulates rRNA expression	Reactome	R-HSA-427359
8.53336e-09	1.37448e-07	DNA Double-Strand Break Repair	Reactome	R-HSA-5693532
1.34531e-08	2.02418e-07	G1/S Transition	Reactome	R-HSA-69206
1.36984e-08	2.02418e-07	Mitotic Prophase	Reactome	R-HSA-68875
1.79473e-08	2.4528e-07	Meiosis	Reactome	R-HSA-1500620
2.47398e-08	3.18789e-07	HDR through Homologous Recombination (HR) or Single Strand Annealing (SSA)	Reactome	R-HSA-5693567
2.47398e-08	3.18789e-07	Gene Silencing by RNA	Reactome	R-HSA-211000
2.64151e-08	3.30923e-07	Positive epigenetic regulation of rRNA expression	Reactome	R-HSA-5250913
3.42546e-08	4.06549e-07	Reproduction	Reactome	R-HSA-1474165
3.7666e-08	4.35574e-07	PRC2 methylates histones and DNA	Reactome	R-HSA-212300
5.10384e-08	5.61422e-07	RNA Polymerase I Promoter Opening	Reactome	R-HSA-73728
5.10384e-08	5.61422e-07	Meiotic recombination	Reactome	R-HSA-912446
6.72063e-08	7.21668e-07	Transcriptional regulation by small RNAs	Reactome	R-HSA-5578749
7.17058e-08	7.52077e-07	HDACs deacetylate histones	Reactome	R-HSA-3214815
8.51499e-08	8.72786e-07	RHO GTPase Effectors	Reactome	R-HSA-195258
8.73181e-08	8.75121e-07	Cellular Senescence	Reactome	R-HSA-2559583
1.33683e-07	1.28508e-06	Meiotic synapsis	Reactome	R-HSA-1221632
1.33921e-07	1.28508e-06	HATs acetylate histones	Reactome	R-HSA-3214847
1.57576e-07	1.48056e-06	Negative epigenetic regulation of rRNA expression	Reactome	R-HSA-5250941
1.65952e-07	1.52743e-06	Activated PKN1 stimulates transcription of AR (androgen receptor) regulated genes KLK2 and KLK3	Reactome	R-HSA-5625886
1.79707e-07	1.62096e-06	RMTs methylate histone arginines	Reactome	R-HSA-3214858
1.85859e-07	1.63869e-06	RUNX1 regulates genes involved in megakaryocyte differentiation and platelet function	Reactome	R-HSA-8936459
1.8894e-07	1.63869e-06	RUNX1 regulates transcription of genes involved in differentiation of HSCs	Reactome	R-HSA-8939236
1.9347e-07	1.64632e-06	Senescence-Associated Secretory Phenotype (SASP)	Reactome	R-HSA-2559582
2.30799e-07	1.9276e-06	Activation of the pre-replicative complex	Reactome	R-HSA-68962
2.71293e-07	2.14654e-06	Activation of E2F1 target genes at G1/S	Reactome	R-HSA-539107
2.71293e-07	2.14654e-06	G1/S-Specific Transcription	Reactome	R-HSA-69205
2.89055e-07	2.24765e-06	RNA Polymerase I Transcription	Reactome	R-HSA-73864
3.16407e-07	2.41864e-06	NoRC negatively regulates rRNA expression	Reactome	R-HSA-427413
4.51877e-07	3.34093e-06	Amplification of signal from unattached kinetochores via a MAD2 inhibitory signal	Reactome	R-HSA-141444
4.51877e-07	3.34093e-06	Amplification of signal from the kinetochores	Reactome	R-HSA-141424
4.65128e-07	3.38343e-06	Extension of Telomeres	Reactome	R-HSA-180786
4.72766e-07	3.38441e-06	Resolution of Sister Chromatid Cohesion	Reactome	R-HSA-2500257
4.96912e-07	3.50168e-06	ERCC6 (CSB) and EHMT2 (G9a) positively regulate rRNA expression	Reactome	R-HSA-427389
5.20058e-07	3.6084e-06	Epigenetic regulation of gene expression	Reactome	R-HSA-212165
6.98028e-07	4.69867e-06	RNA Polymerase I Promoter Clearance	Reactome	R-HSA-73854
7.91128e-07	5.24704e-06	Oxidative Stress Induced Senescence	Reactome	R-HSA-2559580
9.14349e-07	5.89102e-06	Formation of the beta-catenin:TCF transactivating complex	Reactome	R-HSA-201722
1.01102e-06	6.42209e-06	Amyloid fiber formation	Reactome	R-HSA-977225
1.15982e-06	7.16544e-06	Mitotic Metaphase and Anaphase	Reactome	R-HSA-2555396
1.2335e-06	7.41744e-06	DNA Replication Pre-Initiation	Reactome	R-HSA-69002
1.2335e-06	7.41744e-06	M/G1 Transition	Reactome	R-HSA-68874
1.37007e-06	8.11745e-06	Packaging Of Telomere Ends	Reactome	R-HSA-171306
1.38591e-06	8.11745e-06	G2/M DNA damage checkpoint	Reactome	R-HSA-69473
1.72423e-06	9.84341e-06	Deposition of new CENPA-containing nucleosomes at the centromere	Reactome	R-HSA-606279
1.72423e-06	9.84341e-06	Nucleosome assembly	Reactome	R-HSA-774815
2.57885e-06	1.43588e-05	Mitotic G2-G2/M phases	Reactome	R-HSA-453274
3.01335e-06	1.65735e-05	Mitotic Anaphase	Reactome	R-HSA-68882
3.42569e-06	1.83927e-05	Mitotic Spindle Checkpoint	Reactome	R-HSA-69618
4.81533e-06	2.5489e-05	Orc1 removal from chromatin	Reactome	R-HSA-68949
4.91434e-06	2.5489e-05	Separation of Sister Chromatids	Reactome	R-HSA-2467813
5.7773e-06	2.9276e-05	RHO GTPases Activate Formins	Reactome	R-HSA-5663220
6.00285e-06	3.00809e-05	Common Pathway of Fibrin Clot Formation	Reactome	R-HSA-140875
6.14893e-06	3.04744e-05	DNA Repair	Reactome	R-HSA-73894
7.58161e-06	3.71664e-05	Signaling by Rho GTPases	Reactome	R-HSA-194315
8.73319e-06	4.23513e-05	Processing of DNA double-strand break ends	Reactome	R-HSA-5693607
1.41843e-05	6.66367e-05	HDR through Homologous Recombination (HRR)	Reactome	R-HSA-5685942
1.54763e-05	7.19568e-05	Telomere C-strand (Lagging Strand) Synthesis	Reactome	R-HSA-174417
1.63486e-05	7.44771e-05	G2/M Transition	Reactome	R-HSA-69275
1.70716e-05	7.69929e-05	RHO GTPases activate PKNs	Reactome	R-HSA-5625740
1.76451e-05	7.87915e-05	Nonhomologous End-Joining (NHEJ)	Reactome	R-HSA-5693571
2.40901e-05	0.000105482	rRNA modification in the nucleus and cytosol	Reactome	R-HSA-6790901
2.40901e-05	0.000105482	rRNA processing in the nucleus and cytosol	Reactome	R-HSA-8868773
3.35105e-05	0.000143936	Transcriptional regulation by RUNX1	Reactome	R-HSA-8878171
6.70061e-05	0.000277245	Estrogen-dependent gene expression	Reactome	R-HSA-9018519
7.05617e-05	0.000289303	ESR-mediated signaling	Reactome	R-HSA-8939211
8.92556e-05	0.000356233	rRNA processing	Reactome	R-HSA-72312
0.000105224	0.000409473	Collagen formation	Reactome	R-HSA-1474290
0.000105319	0.000409473	Switching of origins to a post-replicative state	Reactome	R-HSA-69052
0.00018732	0.000704011	tRNA processing	Reactome	R-HSA-72306
0.000220231	0.000807513	Kinesins	Reactome	R-HSA-983189
0.000362028	0.00126569	Formation of Fibrin Clot (Clotting Cascade)	Reactome	R-HSA-140877
0.000595654	0.00197529	Resolution of D-Loop Structures	Reactome	R-HSA-5693537
0.000595654	0.00197529	Collagen degradation	Reactome	R-HSA-1442490
0.000632941	0.00208179	Collagen biosynthesis and modifying enzymes	Reactome	R-HSA-1650814
0.000637001	0.00208179	SUMO E3 ligases SUMOylate target proteins	Reactome	R-HSA-3108232
0.000725105	0.00230412	Homologous DNA Pairing and Strand Exchange	Reactome	R-HSA-5693579
0.000727282	0.00230412	Keratinization	Reactome	R-HSA-6805567
0.00072821	0.00230412	Chromatin modifying enzymes	Reactome	R-HSA-3247509
0.00072821	0.00230412	Chromatin organization	Reactome	R-HSA-4839726
0.000730575	0.00230412	Recruitment and ATM-mediated phosphorylation of repair and signaling proteins at DNA double strand breaks	Reactome	R-HSA-5693565
0.00076107	0.00238363	Metalloprotease DUBs	Reactome	R-HSA-5689901
0.000848942	0.0026405	DNA Double Strand Break Response	Reactome	R-HSA-5693606
0.00096249	0.00266309	Resolution of Abasic Sites (AP sites)	Reactome	R-HSA-73933
0.00096249	0.00266309	Base Excision Repair	Reactome	R-HSA-73884
0.00096249	0.00266309	Interactions of Rev with host cellular proteins	Reactome	R-HSA-177243
0.00108998	0.00296133	Post-translational protein phosphorylation	Reactome	R-HSA-8957275
0.00110519	0.00298467	Collagen chain trimerization	Reactome	R-HSA-8948216
0.00118766	0.00316943	TP53 Regulates Transcription of Cell Cycle Genes	Reactome	R-HSA-6791312
0.00124958	0.00331506	SUMOylation	Reactome	R-HSA-2990846
0.00133476	0.00352034	Signaling by Nuclear Receptors	Reactome	R-HSA-9006931
0.00142352	0.00371102	snRNP Assembly	Reactome	R-HSA-191859
0.00142352	0.00371102	Metabolism of non-coding RNA	Reactome	R-HSA-194441
0.00149644	0.00385653	Presynaptic phase of homologous DNA pairing and strand exchange	Reactome	R-HSA-5693616
0.00224868	0.00551171	APC/C-mediated degradation of cell cycle proteins	Reactome	R-HSA-174143
0.00224868	0.00551171	Regulation of mitotic cell cycle	Reactome	R-HSA-453276
0.00255982	0.00624043	SUMOylation of chromatin organization proteins	Reactome	R-HSA-4551638
0.00292649	0.00709594	Post-translational modification: synthesis of GPI-anchored proteins	Reactome	R-HSA-163125
0.00322242	0.00773037	Regulation of PLK1 Activity at G2/M Transition	Reactome	R-HSA-2565942
0.0032535	0.00776365	tRNA processing in the nucleus	Reactome	R-HSA-6784531
0.00336141	0.00797892	AURKA Activation by TPX2	Reactome	R-HSA-8854518
0.00390583	0.00920154	Nuclear Envelope Breakdown	Reactome	R-HSA-2980766
0.00409973	0.00958021	Anchoring of the basal body to the plasma membrane	Reactome	R-HSA-5620912
0.00564516	0.0131235	Signaling by WNT	Reactome	R-HSA-195721
0.00706644	0.0159348	Cellular responses to external stimuli	Reactome	R-HSA-8953897
0.00751333	0.0168583	Assembly of collagen fibrils and other multimeric structures	Reactome	R-HSA-2022090
0.00757041	0.0169022	SLC-mediated transmembrane transport	Reactome	R-HSA-425407
0.0092067	0.0202547	Degradation of the extracellular matrix	Reactome	R-HSA-1474228
0.00936121	0.0204947	ECM proteoglycans	Reactome	R-HSA-3000178
0.00096249	0.00266309	Purine Nucleoside Phosphorylase Deficiency	SMPDB	SMP00210
0.00096249	0.00266309	Xanthine Dehydrogenase Deficiency (Xanthinuria)	SMPDB	SMP00220
0.00096249	0.00266309	Adenylosuccinate Lyase Deficiency	SMPDB	SMP00167
0.00096249	0.00266309	AICA-Ribosiduria	SMPDB	SMP00168
0.00096249	0.00266309	Adenine phosphoribosyltransferase deficiency (APRT)	SMPDB	SMP00535
0.00096249	0.00266309	Mitochondrial DNA depletion syndrome	SMPDB	SMP00536
0.00096249	0.00266309	Myoadenylate deaminase deficiency	SMPDB	SMP00537
0.00096249	0.00266309	Molybdenum Cofactor Deficiency	SMPDB	SMP00203
0.00096249	0.00266309	Adenosine Deaminase Deficiency	SMPDB	SMP00144
0.00096249	0.00266309	Gout or Kelley-Seegmiller Syndrome	SMPDB	SMP00365
0.00096249	0.00266309	Lesch-Nyhan Syndrome (LNS)	SMPDB	SMP00364
0.00096249	0.00266309	Xanthinuria type I	SMPDB	SMP00512
0.00096249	0.00266309	Xanthinuria type II	SMPDB	SMP00513
0.00197037	0.00490959	Mercaptopurine Action Pathway	SMPDB	SMP00428
0.00197037	0.00490959	Azathioprine Action Pathway	SMPDB	SMP00427
0.00197037	0.00490959	Thioguanine Action Pathway	SMPDB	SMP00430
9.87522e-13	5.56715e-11	Retinoblastoma Gene in Cancer	Wikipathways	WP2446
3.23943e-11	1.46098e-09	Mitotic G1-G1-S phases	Wikipathways	WP1858
1.50374e-09	4.23868e-08	Cell Cycle	Wikipathways	WP179
2.84985e-09	6.12039e-08	Gastric Cancer Network 1	Wikipathways	WP2361
3.52536e-09	6.91277e-08	DNA Replication	Wikipathways	WP466
5.61359e-06	2.87696e-05	G1 to S cell cycle control	Wikipathways	WP45
8.92556e-05	0.000356233	Lung fibrosis	Wikipathways	WP3624
0.000124725	0.000476705	Photodynamic therapy-induced NF-kB survival signaling	Wikipathways	WP3617
0.000199766	0.000744582	miRNA Regulation of DNA Damage Response	Wikipathways	WP1530
0.000266505	0.000961522	Gastric Cancer Network 2	Wikipathways	WP2363
0.000521841	0.00178296	Dengue-2 Interactions with Complement and Coagulation Cascades	Wikipathways	WP3896
0.00144328	0.00374092	Complement and Coagulation Cascades	Wikipathways	WP558
0.00695934	0.0158518	Mesodermal Commitment Pathway	Wikipathways	WP2857
0.00949634	0.0206901	LncRNA involvement in canonical Wnt signaling and colorectal cancer	Wikipathways	WP4258
3.79509e-05	0.000159961	GPCR signaling-G alpha i	INOH	None
9.25494e-10	2.98141e-08	Cell cycle - Homo sapiens (human)	KEGG	path:hsa04110
3.39186e-06	1.83927e-05	IL-17 signaling pathway - Homo sapiens (human)	KEGG	path:hsa04657
1.5785e-05	7.26433e-05	Cytokine-cytokine receptor interaction - Homo sapiens (human)	KEGG	path:hsa04060
2.45923e-28	5.54557e-26	Cell Cycle	Reactome	R-HSA-1640170
0.000118384	0.000456334	Cellular responses to stress	Reactome	R-HSA-2262752
0.000274921	0.000968667	Extracellular matrix organization	Reactome	R-HSA-1474244
0.000516743	0.00177902	Regulation of Insulin-like Growth Factor (IGF) transport and uptake by Insulin-like Growth Factor Binding Proteins (IGFBPs)	Reactome	R-HSA-381426
0.000867789	0.00266309	TCF dependent signaling in response to WNT	Reactome	R-HSA-201681
0.00096249	0.00266309	Purine Metabolism	SMPDB	SMP00050
1.08409e-05	5.14656e-05	Interleukin-10 signaling	Wikipathways	WP4063
5.42297e-05	0.000226459	DNA Damage Response	Wikipathways	WP707
0.000172296	0.000652987	Metabolic reprogramming in colon cancer	Wikipathways	WP4290
0.000274746	0.000968667	Vitamin D Receptor Pathway	Wikipathways	WP2877
0.00165917	0.00425162	Interleukin-4 and Interleukin-13 signaling	Wikipathways	WP4066
0.00608609	0.014076	Epithelial to mesenchymal transition in colorectal cancer	Wikipathways	WP4239

### Sheet: A_T_Specific_TE_ConsensusMDB
TABLE S2: Pathways enriched based on genes targeted by active enhancers specific to normal, adenomas and adenocarcinomas
p-value	q-value	pathway	source	external_id
0.00661482	0.0644945	Bile acid biosynthesis	EHMN	Bile acid biosynthesis
0.00511426	0.0558477	Methotrexate Pathway (Cancer Cell), Pharmacodynamics	PharmGKB	PA2039
0.000391813	0.0178275	Assembly of collagen fibrils and other multimeric structures	Reactome	R-HSA-2022090
0.00210961	0.0411374	Formation of the cornified envelope	Reactome	R-HSA-6809371
0.00326037	0.0493175	Purine ribonucleoside monophosphate biosynthesis	Reactome	R-HSA-73817
0.00326037	0.0493175	Transport of organic anions	Reactome	R-HSA-879518
0.00441844	0.0552608	Collagen formation	Reactome	R-HSA-1474290
0.00445325	0.0552608	Repression of WNT target genes	Reactome	R-HSA-4641265
0.00511426	0.0558477	Nucleobase biosynthesis	Reactome	R-HSA-8956320
0.00704094	0.0647093	Degradation of the extracellular matrix	Reactome	R-HSA-1474228
0.00734794	0.0647093	MET activates PTK2 signaling	Reactome	R-HSA-8874081
0.00903971	0.0753552	Syndecan interactions	Reactome	R-HSA-3000170
0.00994454	0.0753552	Regulation of FZD by ubiquitination	Reactome	R-HSA-4641263
0.000154629	0.0178275	TCF dependent signaling in response to WNT	Wikipathways	WP3339
0.000232975	0.0178275	Hair Follicle Development- Induction (Part 1 of 3)	Wikipathways	WP2804
0.000307799	0.0178275	Degradation of beta-catenin by the destruction complex	Wikipathways	WP2773
0.000815989	0.0318236	Wnt Signaling Pathway and Pluripotency	Wikipathways	WP399
0.00140951	0.0353238	POU5F1 (OCT4), SOX2, NANOG activate genes related to proliferation	Wikipathways	WP3333
0.00511426	0.0558477	Phytochemical activity on NRF2 transcriptional activation	Wikipathways	WP3
0.00994454	0.0753552	Regulation of Apoptosis by Parathyroid Hormone-related Protein	Wikipathways	WP3872
0.00436592	0.0552608	Wnt signaling pathway - Homo sapiens (human)	KEGG	path:hsa04310
0.00661482	0.0644945	Posttranslational regulation of adherens junction stability and dissassembly	PID	ajdiss_2pathway
0.000339861	0.0178275	Keratinization	Reactome	R-HSA-6805567
0.00140951	0.0353238	Binding of TCF/LEF:CTNNB1 to target gene promoters	Reactome	R-HSA-4411364
0.0014233	0.0353238	Activation of Matrix Metalloproteinases	Reactome	R-HSA-1592389
0.00193315	0.0411374	SLC-mediated transmembrane transport	Reactome	R-HSA-425407
0.00202958	0.0411374	Collagen degradation	Reactome	R-HSA-1442490
0.00240571	0.0437838	TCF dependent signaling in response to WNT	Reactome	R-HSA-201681
0.00326037	0.0493175	POU5F1 (OCT4), SOX2, NANOG activate genes related to proliferation	Reactome	R-HSA-2892247
5.17875e-05	0.014138	Beta-catenin independent WNT signaling	Wikipathways	WP3558
0.0014233	0.0353238	Matrix Metalloproteinases	Wikipathways	WP129
0.00343236	0.0493175	Metabolic reprogramming in colon cancer	Wikipathways	WP4290
0.00614657	0.0644945	Neural Crest Differentiation	Wikipathways	WP2064
0.00734794	0.0647093	Mammary gland development pathway - Embryonic development (Stage 1 of 4)	Wikipathways	WP2813
