## Supplementary material for "Chromatin State Dynamics Confers Specific Therapeutic Strategies in Enhancer Subtypes of Colorectal Cancer": Table S4

### Sheet: Sheet1
TABLE S4: Enhancers that define each of the four EpiC clusters.
EPIC1	EPIC2	EPIC3	EPIC4
chr8:126962208-126963208	chr5:50678650-50679650	chr20:56367363-56368363	chr20:38304076-38305076
chr19:37095854-37096854	chr17:908120-909120	chr1:35207102-35208102	chr14:105590099-105591099
chr12:54446582-54447582	chr14:46253928-46254928	chr11:1444798-1445798	chr20:38289482-38290482
chr5:175085025-175086025	chr10:134587825-134588825	chr7:494102-495102	chr10:81151174-81152174
chr16:10940558-10941558	chr2:17996835-17997835	chr20:56385521-56386521	chr20:56367363-56368363
chr13:32524645-32525645	chr11:126235936-126236936	chr10:99348817-99349817	chr1:217235473-217236473
chr19:39522338-39523338	chr8:61193299-61194299	chr13:110533856-110534856	chrX:22670802-22671802
chr20:57697872-57698872	chr15:31214649-31215649	chr17:47551016-47552016	chrX:141338172-141339172
chr19:58858360-58859360	chr2:1621409-1622409	chr16:50893169-50894169	chr20:56385521-56386521
chr2:238524192-238525192	chr14:36696343-36697343	chr10:133581432-133582432	chr13:110533856-110534856
chr5:81691372-81692372	chr3:40732171-40733171	chr3:47469289-47470289	chr17:47551016-47552016
chr20:37469137-37470137	chr1:223677896-223678896	chr16:50843462-50844462	chr16:50893169-50894169
chr20:1517728-1518728	chr17:71823169-71824169	chr20:44127666-44128666	chr2:121369951-121370951
chr12:25205714-25206714	chr5:72425345-72426345	chr8:72043470-72044470	chrX:40686570-40687570
chr16:68480892-68481892	chr8:124247734-124248734	chr13:114495869-114496869	chr8:2773198-2774198
chr17:42061047-42062047	chr4:25553999-25554999	chr2:20738446-20739446	chr8:72043470-72044470
chr2:233765926-233766926	chr14:52734573-52735573	chr5:139121288-139122288	chr13:114495869-114496869
chr7:45242880-45243880	chr2:242128393-242129393	chr20:45189803-45190803	chr2:72013339-72014339
chr15:72612011-72613011	chr17:11081098-11082098	chr8:68286337-68287337	chr20:45189803-45190803
chr11:133990125-133991125	chr3:161033828-161034828	chr17:47090731-47091731	chr11:44904832-44905832
chr2:207998799-207999799	chr12:58536669-58537669	chr14:101754679-101755679	chr10:74713650-74714650
chr8:128998782-128999782	chr4:94750492-94751492	chr11:44540845-44541845	chr6:85472844-85473844
chr13:74636667-74637667	chr13:86082720-86083720	chr2:219929329-219930329	chr13:91807037-91808037
chr8:129197341-129198341	chr17:941860-942860	chr13:97599125-97600125	chr14:101754679-101755679
chr20:37520628-37521628	chr13:53603696-53604696	chr10:102872814-102873814	chr13:114189245-114190245
chr2:87016568-87017568	chr10:134520081-134521081	chr20:57144905-57145905	chr5:168583949-168584949
chr10:34390095-34391095	chr22:48672995-48673995	chr21:47274074-47275074	chr1:244185948-244186948
chr4:177713161-177714161	chr9:3827614-3828614	chr5:13567975-13568975	chr1:217262692-217263692
chr12:125627856-125628856	chr15:58904361-58905361	chr16:86134504-86135504	chr9:115268281-115269281
chr15:61044810-61045810	chr17:65052038-65053038	chr20:48590205-48591205	chr3:28740478-28741478
chr20:36899245-36900245	chr16:1630332-1631332	chr12:133018536-133019536	chr3:124080495-124081495
chr20:50055135-50056135	chr10:13525703-13526703	chr12:109982928-109983928	chr17:6471023-6472023
chr18:13448449-13449449	chr14:91148266-91149266	chr10:118428939-118429939	chr13:67804610-67805610
chr1:116549089-116550089	chr6:10383386-10384386	chr7:149518009-149519009	chr5:13567975-13568975
chr6:166721295-166722295	chr8:42154854-42155854	chr7:127939608-127940608	chr16:86134504-86135504
chr2:238050912-238051912	chr11:12377819-12378819	chr13:29186751-29187751	chr8:53477630-53478630
chr11:126338824-126339824	chr1:7630175-7631175	chr19:16007445-16008445	chr13:24897060-24898060
chr1:30181424-30182424	chr15:46147703-46148703	chr6:2474829-2475829	chr2:140666583-140667583
chr2:29204164-29205164	chr11:13879190-13880190	chr12:130634680-130635680	chr15:91899604-91900604
chr3:4516152-4517152	chr16:54311753-54312753	chr8:134017553-134018553	chr1:175831206-175832206
chr12:29256537-29257537	chr17:47178229-47179229	chr3:10221651-10222651	chr13:22809561-22810561
chr12:129295071-129296071	chr15:32322466-32323466	chr6:167623364-167624364	chr11:32354177-32355177
chr6:32996587-32997587	chr2:234849193-234850193	chr8:143463617-143464617	chr1:22617938-22618938
chr6:152492316-152493316	chr3:116657790-116658790	chr8:63942806-63943806	chr20:52788144-52789144
chr12:54519835-54520835	chrX:42835377-42836377	chr1:10948723-10949723	chr8:74688107-74689107
chr20:50079614-50080614	chr2:168188250-168189250	chr8:72025916-72026916	chr20:45478739-45479739
chr3:114011398-114012398	chr15:59244055-59245055	chr10:102949455-102950455	chr20:33192198-33193198
chr18:13455754-13456754	chr4:112355958-112356958	chr20:42859886-42860886	chr10:1410656-1411656
chr20:50145212-50146212	chr11:13904802-13905802	chr17:41554550-41555550	chr2:31000718-31001718
chr11:8040415-8041415	chr9:85348969-85349969	chr20:34159387-34160387	chr21:46154766-46155766
chr7:134512206-134513206	chr10:89993622-89994622	chr6:167652551-167653551	chr13:22572457-22573457
chr20:1599815-1600815	chr4:171168091-171169091	chr3:51541997-51542997	chr11:113376115-113377115
chr2:68615000-68616000	chr6:147879790-147880790	chr20:57571190-57572190	chr2:128972237-128973237
chr14:58820102-58821102	chr4:173959224-173960224	chr7:47830873-47831873	chr3:34545191-34546191
chr14:62356057-62357057	chr13:35322365-35323365	chr1:25903151-25904151	chr7:144605573-144606573
chr20:50141927-50142927	chr19:51529556-51530556	chr22:32967045-32968045	chr5:168510814-168511814
chr12:125624469-125625469	chr7:114399116-114400116	chr20:47310534-47311534	chr16:12305527-12306527
chr9:130426058-130427058	chr1:66604698-66605698	chr21:46154766-46155766	chr11:79213372-79214372
chr20:4942318-4943318	chr11:129327966-129328966	chr11:86178828-86179828	chr3:134139196-134140196
chr2:58336684-58337684	chr1:198805719-198806719	chr17:59556731-59557731	chrX:10903808-10904808
chrX:100805272-100806272	chr12:3540831-3541831	chr21:38178896-38179896	chr10:129910164-129911164
chr11:114128908-114129908	chr2:135831395-135832395	chr6:167620171-167621171	chr8:144392099-144393099
chr5:142609022-142610022	chr7:906934-907934	chr13:52552693-52553693	chr20:5335048-5336048
chr11:94526815-94527815	chr9:4226419-4227419	chr1:203149440-203150440	chr7:46193919-46194919
chr12:92501123-92502123	chr14:69998974-69999974	chr8:102081264-102082264	chr2:228508530-228509530
chr8:119206709-119207709	chr3:18675603-18676603	chr17:79707782-79708782	chr20:21962149-21963149
chr5:142623162-142624162	chr9:75694643-75695643	chr7:29547906-29548906	chr7:37237826-37238826
chr22:22120426-22121426	chr7:29082877-29083877	chr5:1027586-1028586	chr2:229463163-229464163
chr20:20348378-20349378	chr14:102745538-102746538	chr7:65477502-65478502	chr11:656594-657594
chr12:27768052-27769052	chr10:130407429-130408429	chr3:124284822-124285822	chr2:32479270-32480270
chr19:39055604-39056604	chr8:59943482-59944482	chr12:90313045-90314045	chr16:8619193-8620193
chr16:12638688-12639688	chr4:30905821-30906821	chr6:107146865-107147865	chr1:162698035-162699035
chr13:40805370-40806370	chr5:252500-254259	chr14:101980272-101981272	chr2:237878120-237879120
chr5:156607407-156608407	chr11:126246021-126247021	chr11:117382414-117383414	chrX:119883836-119884836
chr6:119089297-119090297	chr14:73322044-73323044	chr10:134300619-134301619	chr2:121427915-121428915
chr20:5826776-5827776	chr2:17981364-17982364	chr9:97467023-97468023	chr16:3247834-3248834
chr20:42379402-42380402	chr1:206317938-206318938	chr7:76053498-76054498	chrX:40390082-40391082
chr8:132869437-132870437	chr22:18293314-18294314	chr9:20477224-20478224	chr13:113410682-113411682
chr5:158525650-158526650	chr4:11901412-11902412	chr7:99327703-99328703	chr16:8427020-8428020
chr2:149633103-149634103	chr15:45554961-45555961	chr16:648486-649486	chr13:114443283-114444283
chr20:51589444-51590444	chr1:48236966-48237966	chr4:170896904-170897904	chr20:42159461-42160461
chr7:134375906-134376906	chr5:58512334-58513334	chr19:8093327-8094327	chr2:235473693-235474693
chr7:35768219-35769219	chr17:47209782-47210782	chr13:111147597-111148597	chr16:80948305-80949305
chr5:102142608-102143608	chr4:173918882-173919882	chr1:244394589-244395589	chr11:2756692-2757692
chr5:148532295-148533295	chr18:77511332-77512332	chr13:51579567-51580567	chr6:34843675-34844675
chr12:104571551-104572551	chr11:76688611-76689611	chr20:48626180-48627180	chrX:117106964-117107964
chr7:18535433-18536433	chr5:60541016-60542016	chrX:68080075-68081075	chr10:11992376-11993376
chr1:3420730-3421730	chr6:142334840-142335840	chr1:211732506-211733506	chr5:120269816-120270816
chr10:26763606-26764606	chr13:72768451-72769451	chr14:101695411-101696411	chrX:116968914-116969914
chr4:39935018-39936018	chr7:92832050-92833050	chr8:144763553-144764553	chr13:107855301-107856301
chr8:129552153-129553153	chr2:34479257-34480257	chr20:48202902-48203902	chrX:99749388-99750388
chr12:9823235-9824235	chr7:79964331-79965331	chr10:134419885-134420885	chr13:81679800-81680800
chr6:16836396-16837396	chr9:103789929-103790929	chr8:144968679-144969679	chr2:150075263-150076263
chr10:76660192-76661192	chr2:231825013-231826013	chr13:110514285-110515285	chr21:36016563-36017563
chr20:47381001-47382001	chr18:45563374-45564374	chr6:132097110-132098110	chr9:85200642-85201642
chr14:81940738-81941738	chr9:110708770-110709770	chr7:31027726-31028726	chr17:63882930-63883930
chr14:96561387-96562387	chr2:197830875-197831875	chr8:94835210-94836210	chr20:56658765-56659765
chr18:42288801-42289801	chr20:1517728-1518728	chr10:80231384-80232384	chrX:68835877-68836877
chr19:31830149-31831149	chr7:107875416-107876416	chr16:86153527-86154527	chrX:39512696-39513696
chr1:198620569-198621569	chr9:25601975-25602975	chr13:80310242-80311242	chr5:109236912-109237912
chr7:18125604-18126604	chr10:86175282-86176282	chr9:124960202-124961202	chr3:79067617-79068617
chr1:158900622-158901622	chr13:37478480-37479480	chr13:52582013-52583013	chr8:63251824-63252824
chr19:58094594-58095594	chr1:93969553-93970553	chr20:52755821-52756821	chr20:21081322-21082322
chr12:96609457-96610457	chr10:12849134-12850134	chr1:59873710-59874710	chr13:110778062-110779062
chr2:40678188-40679188	chr11:129245581-129246581	chr6:29928188-29929188	chr12:23792645-23793645
chr4:57547195-57548195	chr1:77013450-77014450	chr8:81750725-81751725	chr19:4264769-4265769
chr6:148822353-148823353	chr19:45555333-45556333	chr17:60192510-60193510	chr7:19156050-19157050
chr7:102621907-102622907	chr20:12093882-12094882	chr22:42758459-42759459	chr13:43466188-43467188
chr15:91223979-91224979	chr3:55664385-55665385	chr3:194426083-194427083	chrX:15146230-15147230
chr2:225759346-225760346	chr7:47008996-47009996	chr16:9077442-9078442	chr13:52751267-52752267
	chr4:72095699-72096699	chr7:653632-654632	chr20:13272119-13273119
	chr5:122918019-122919019	chr20:61065803-61066803	chr4:3784640-3785640
	chr12:40305469-40306469	chr6:21827219-21828219	chr20:25488658-25489658
	chr12:4700182-4701182	chr22:49896423-49897423	chr9:92963509-92964509
	chr2:103203051-103204051	chr6:21872157-21873157	chrX:21676279-21677279
	chr10:52309556-52310556	chr20:44113324-44114324	chr12:65506128-65507128
	chr22:23127984-23128984	chr10:3693860-3694860	chr16:8881774-8882774
	chr13:86094419-86095419	chrX:133678230-133679230	chr3:79042416-79043416
	chr2:117885155-117886155	chr1:32295440-32296440	chr1:169732233-169733233
	chr2:222076443-222077443	chr10:112141941-112142941	chrX:27589048-27590048
	chr5:59646401-59647401	chr20:44416602-44417602	chr16:49788562-49789562
	chr15:58552070-58553070	chr10:135055122-135056122	chr13:70294130-70295130
	chr9:90162129-90163129	chr7:158899887-158900887	chr11:15505765-15506765
	chr12:115498459-115499459	chr2:199453957-199454957	chr7:6296147-6297147
	chr2:222382774-222383774	chr7:75528431-75529431	chr20:43766725-43767725
	chr15:62042440-62043440	chr5:139104079-139105079	chr13:41110875-41111875
	chr5:64835032-64836032	chr1:67988686-67989686	chr13:50528642-50529642
	chr4:86858535-86859535	chr9:34656635-34657635	chr4:151895503-151896503
	chr17:65633248-65634248	chr12:13322360-13323360	chr11:1463670-1464670
	chr11:86730248-86731248	chr11:69317832-69318832	chr11:1458049-1459049
	chr22:45178797-45179797	chr8:142320488-142321488	chr3:123995450-123996450
	chr22:48649644-48650644	chr11:65538356-65539356	chr3:10708458-10709458
	chr9:4210813-4211813	chr7:73290872-73291872	chr3:147929661-147930661
	chr12:29726866-29727866	chr6:167726750-167727750	chr2:237477129-237478129
	chr12:27849508-27850508	chr20:44468950-44469950	chr7:56073886-56074886
	chr1:7633118-7634118	chr2:9964296-9965296	chr9:34568494-34569494
	chr4:173900346-173901346	chr8:53286464-53287464	chr13:110859196-110860196
	chr5:104128747-104129747	chr19:976773-977773	chr11:19298432-19299432
	chr8:73926474-73927474	chr20:52430588-52431588	chr3:186316835-186317835
	chr12:14030481-14031481	chr1:118082872-118083872	chr16:54043301-54044301
	chr3:60225313-60226313	chr11:68451755-68452755	chr20:56511854-56512854
	chr14:103978834-103979834	chr14:50383779-50384779	chr9:133822843-133823843
	chr19:45493118-45494118	chr7:76036807-76037807	chr11:79196678-79197678
	chr5:74329990-74330990	chr3:124207606-124208606	chr16:78328654-78329654
	chr6:54594658-54595658	chr16:30921489-30922489	chr18:5543090-5544090
	chr1:223195708-223196708	chr2:237878120-237879120	chr11:44762122-44763122
	chr18:33251973-33252973	chr11:75841632-75842632	chr2:114813708-114814708
	chr5:173919520-173920520	chr15:31603975-31604975	chr19:54930819-54931819
	chr2:139032643-139033643	chr6:107243542-107244542	chr2:175400778-175401778
	chr10:134513553-134514553	chr13:30975567-30976567	chr13:113292389-113293389
	chr1:57253747-57254747	chr13:114443283-114444283
	chr10:49704911-49705911	chr7:75525956-75526956
	chr10:48427177-48428177	chr3:73014101-73015101
	chr14:52687569-52688569	chr20:42171959-42172959
	chr10:116172234-116173234	chr16:4969501-4970501
	chr5:60551185-60552185	chr1:213788402-213789402
	chr12:75378300-75379300	chr1:35226719-35227719
	chr1:63173019-63174019	chr6:47163230-47164230
	chr6:138532212-138533212	chr13:45465828-45466828
	chr3:61602533-61603533	chr20:45298465-45299465
	chr8:64879302-64880302	chr14:105771347-105772347
	chr11:46435468-46436468	chr5:159337417-159338417
	chr4:72052583-72053583	chr20:48372755-48373755
	chr22:17588368-17589368	chr8:146035436-146036436
	chr11:76695680-76696680	chr22:41080414-41081414
	chr2:197716476-197717476	chr20:52436318-52437318
	chr18:77104065-77105065	chr16:68750953-68751953
	chr6:131613873-131614873	chr11:82731641-82732641
	chr9:140063654-140064654	chr10:134340994-134341994
	chr5:54515799-54516799	chr11:12754177-12755177
	chr13:33965756-33966756	chr20:47358109-47359109
	chr7:17701813-17702813	chr1:116656719-116657719
	chr1:110778824-110779824	chr1:228925939-228926939
	chr10:20658810-20659810	chr6:108302869-108303869
	chr18:45633978-45634978	chr22:24247802-24248802
	chr11:13857892-13858892	chrX:68130502-68131502
	chr2:168240568-168241568	chr7:497501-498501
	chr6:87783724-87784724	chr20:32050470-32051470
	chr8:86461662-86462662	chr21:38145929-38146929
	chr5:127164106-127165106	chr8:128348318-128349318
	chr10:122708341-122709341	chr6:14892599-14893599
	chr12:124180871-124181871	chr20:56841461-56842461
	chr2:63097780-63098780	chr21:35441329-35442329
	chr2:59912021-59913021	chr11:2434610-2435610
	chr8:61327161-61328161	chr14:69267896-69268896
	chr2:166443911-166444911	chr6:41726193-41727193
	chr9:16132998-16133998	chr14:24071510-24072510
	chr1:222910616-222911616	chr6:21908900-21909900
	chr6:123091840-123092840	chr16:89661938-89662938
	chr8:101692722-101693722	chr9:135939462-135940462
	chr8:113825331-113826331	chr9:138680329-138681329
	chr5:101330379-101331379	chr5:541065-542065
	chr9:79899121-79900121	chr1:229272909-229273909
	chr1:186797827-186798827	chr3:129351188-129352188
	chr4:106893748-106894748	chr13:29198560-29199560
	chr12:70230626-70231626	chr7:525284-526284
	chr3:119064387-119065387	chr22:46668374-46669374
	chr18:45730334-45731334	chr2:64606583-64607583
	chr14:61084377-61085377	chr8:134502089-134503089
	chr9:87325519-87326519	chr20:56158993-56159993
	chr2:234388965-234389965	chr14:90910029-90911029
	chr20:37637101-37638101	chr20:17745596-17746596
	chr11:30192606-30193606	chr10:72266115-72267115
	chr1:210395625-210396625	chr11:64328543-64329543
	chr3:178468074-178469074	chr9:4821153-4822153
	chr15:62639938-62640938	chr2:205224301-205225301
	chr6:10098988-10099988	chr7:151308568-151309568
	chr18:3138545-3139545	chr19:1318177-1319177
	chr10:116330992-116331992	chr14:25132140-25133140
	chr1:239376197-239377197	chr20:42990549-42991549
	chr7:2119249-2120249	chr8:145626182-145627182
	chr1:109076303-109077303	chr6:159251501-159252501
	chr3:111029873-111030873	chr8:48286825-48287825
	chr4:142250834-142251834	chr17:35007449-35008449
	chr5:74264164-74265164	chr7:150537237-150538237
	chr12:119853502-119854502	chr20:20765846-20766846
	chr18:51345301-51346301	chr21:44736981-44737981
	chr5:173909705-173910705	chr7:47849809-47850809
	chr9:7148981-7149981	chr3:123485671-123486671
	chr11:110778598-110779598	chr1:227005267-227006267
	chr14:52858638-52859638	chr17:76296803-76297803
	chr2:1623175-1624175	chr14:102025102-102026102
	chr2:19768622-19769622	chr6:6902178-6903178
	chr4:23789253-23790253	chr8:101841583-101842583
	chr15:77872764-77873764	chr18:2990479-2991479
	chr13:26479467-26480467	chr14:67931953-67932953
	chr11:88422263-88423263	chr20:42922047-42923047
	chr1:64809050-64810050	chr1:20180597-20181597
	chr11:76056455-76057455	chr10:126040113-126041113
	chr15:45827413-45828413	chr11:985191-986191
	chr4:86781539-86782539	chr13:30666438-30667438
	chr18:45981493-45982493	chr21:46143115-46144115
	chr4:2672981-2673981	chr6:21936164-21937164
	chr8:37869735-37870735	chr6:36207025-36208025
	chr16:85010434-85011434	chr8:122600264-122601264
	chr22:36007314-36008314	chr9:111428620-111429620
	chr4:149164932-149165932	chr15:79303193-79304193
	chr11:72311459-72312459	chr11:64373758-64374758
	chr18:52433106-52434106	chr17:48012546-48013546
	chr18:22638775-22639775	chr7:73908610-73909610
	chr2:110256486-110257486	chr13:99404186-99405186
	chr5:138386654-138387654	chr10:3299821-3300821
	chr11:69880467-69881467	chr13:99436511-99437511
	chr3:64852999-64853999	chr8:146255525-146256525
	chr9:92247262-92248262	chr11:74761067-74762067
	chr5:58582603-58583603	chr20:61460181-61461181
	chr11:68198595-68199595	chr3:9400882-9401882
	chr11:126253908-126254908	chr17:29882067-29883067
	chr7:28811851-28812851	chr16:88228763-88229763
	chr12:116323424-116324424	chr17:63882930-63883930
	chr4:188943115-188944115	chr13:20989014-20990014
	chr2:1711635-1712635	chr1:203494649-203495649
	chr4:102035997-102036997	chr11:76002257-76003257
	chr5:10426913-10427913	chr10:4070294-4071294
	chr6:136686621-136687621	chr2:71743465-71744465
	chr5:141628646-141629646	chr1:32173403-32174403
	chr12:116159810-116160810	chr11:71889265-71890265
	chr5:113696873-113697873	chr22:33146712-33147712
	chr10:54830874-54831874	chr10:135166862-135167862
	chr14:52695530-52696530	chr13:110523322-110524322
	chr16:72107351-72108351	chr3:41070422-41071422
	chr7:154645407-154646407	chr7:100773259-100774259
	chr9:37337061-37338061	chr1:109365085-109366085
	chr7:16639313-16640313	chr13:60575377-60576377
	chr12:27839597-27840597	chr13:80315587-80316587
	chr10:122927078-122928078	chr14:25076338-25077338
	chr11:70916394-70917394	chr10:99337496-99338496
	chr12:118374295-118375295	chr8:122357021-122358021
	chr19:46663041-46664041	chr1:65607175-65608175
	chr4:108452180-108453180	chr6:4585549-4586549
	chr2:110251757-110252757	chr7:73275104-73276104
	chr5:64830963-64831963	chr22:42755404-42756404
	chr2:38365569-38366569	chr2:237836822-237837822
	chr9:90195525-90196525	chr7:519106-520106
	chr4:3312467-3313467	chr3:4841454-4842454
	chr4:150954813-150955813	chr17:76399118-76400118
	chr10:68582182-68583182	chr21:44065412-44066412
	chr12:4845210-4846210	chr7:76000149-76001149
	chr8:97772571-97773571	chr21:43767461-43768461
	chr9:110744428-110745428	chr6:100061497-100062497
	chr14:46360697-46361697	chr12:52664392-52665392
	chr18:47234666-47235666	chr8:98178165-98179165
	chr10:79323566-79324566	chr1:230271106-230272106
	chr10:115384899-115385899	chr20:47319898-47320898
	chr13:86372258-86373258	chr12:50312648-50313648
	chr20:12065406-12066406	chr20:5489646-5490646
	chr3:50521910-50522910	chr22:37513117-37514117
	chr12:3572290-3573290	chr20:20729300-20730300
	chr1:116353644-116354644	chr17:73459421-73460421
	chr11:76684264-76685264	chr13:45364319-45365319
	chr6:13044518-13045518	chr16:70611943-70612943
	chr1:174327566-174328566	chr6:14625220-14626220
	chr1:101108718-101109718	chr6:167706639-167707639
	chr4:187458877-187459877	chr20:48217000-48218000
	chr1:212298556-212299556	chr3:194017714-194018714
	chr18:60766474-60767474	chr17:48564950-48565950
	chr3:128069423-128070423	chr20:48787147-48788147
	chr1:62246765-62247765	chr20:32298025-32299025
	chr12:124811807-124812807	chr16:86074129-86075129
	chr4:86850723-86851723	chr5:131337071-131338071
	chr16:27577486-27578486	chr14:74282037-74283037
	chr7:5682186-5683186	chr2:75832047-75833047
	chr21:41425414-41426414	chr8:94841740-94842740
	chr4:94811360-94812360	chr20:4219304-4220304
	chr15:38455802-38456802	chr8:53261798-53262798
	chr2:232748326-232749326	chr19:5886170-5887170
	chr16:54319246-54320246	chr11:77916785-77917785
	chr3:23653317-23654317	chr7:100229199-100230199
	chr1:41510976-41511976	chr1:15420923-15421923
	chr4:57093009-57094009	chr2:225147354-225148354
	chr18:6947818-6948818	chr7:100774968-100775968
	chr4:178432603-178433603	chr11:126032897-126033897
	chr4:41362468-41363468	chr1:25863767-25864767
	chr5:141559888-141560888	chr11:74910023-74911023
	chr5:114641725-114642725	chr16:1973512-1974512
	chr17:12718602-12719602	chr2:86547306-86548306
	chr4:123664266-123665266	chr2:128438515-128439515
	chr15:52287234-52288234	chr22:42811567-42812567
	chr20:11976244-11977244	chr1:68269286-68270286
	chr9:90185637-90186637	chr14:101962256-101963256
	chr2:171535967-171536967	chr12:71138831-71139831
	chr4:103239764-103240764	chr8:134117260-134118260
	chr1:102511664-102512664	chr7:75460183-75461183
	chr10:23399233-23400233	chr11:2271006-2272006
	chr15:32197153-32198153	chr5:36770051-36771051
	chr5:171573853-171574853	chr8:102053567-102054567
	chr2:109991589-109992589	chr1:117473030-117474030
	chr3:156499562-156500562	chr10:134317467-134318467
	chrX:47674690-47675690	chr6:5305140-5306140
	chr1:167180332-167181332	chr6:43114731-43115731
	chr4:48946319-48947319	chrX:42326661-42327661
	chr7:25210979-25211979	chr2:88414782-88415782
	chr9:296708-297708	chr22:23728355-23729355
	chr1:233842464-233843464	chr8:95912090-95913090
	chr5:159720741-159721741	chr4:8152139-8153139
	chr6:44320567-44321567	chr17:16252328-16253328
	chr13:80163496-80164496	chr14:94530579-94531579
	chr2:222388994-222389994	chr16:87915713-87916713
	chrY:21228036-21229036	chr8:128871612-128872612
	chr8:22113079-22114079	chr1:241303989-241304989
	chr16:21350133-21351133	chr16:66612397-66613397
	chr11:1094435-1095435	chr11:68950660-68951660
	chr10:134498359-134499359	chr11:126019601-126020601
	chr11:59632692-59633692	chr10:134291323-134292323
	chr11:78152765-78153765	chr17:47632370-47633370
	chr15:45831091-45832091	chr2:237868446-237869446
	chr4:25570338-25571338	chr8:128972581-128973581
	chr5:67260053-67261053	chr10:134310989-134311989
	chr11:92849936-92850936	chr11:117667963-117668963
	chr18:45599511-45600511	chr6:5712207-5713207
	chr15:101888558-101889558	chr1:24617573-24618573
	chr4:86395951-86396951	chr19:7943714-7944714
	chr17:65579233-65580233	chr3:41190082-41191082
	chrX:132859844-132860844	chr6:150643242-150644242
	chr15:91021712-91022712	chr7:26071506-26072506
	chr4:120715246-120716246	chr2:235121033-235122033
	chr4:40910182-40911182	chr19:38407721-38408721
	chr4:90417851-90418851	chr17:4370729-4371729
	chr16:54537807-54538807	chr1:25222211-25223211
	chr5:168454510-168455510	chr11:126009756-126010756
	chr1:10875639-10876639	chr7:22521715-22522715
	chr19:28780685-28781685	chr11:69008806-69009806
	chr1:185361838-185362838	chr14:103375667-103376667
	chr14:59073225-59074225	chr12:116879042-116880042
	chr21:37626073-37627073	chr8:72103546-72104546
	chr1:183964861-183965861	chr8:103726808-103727808
	chr11:76691270-76692270	chr17:74355828-74356828
	chrX:135607995-135608995	chr16:74759194-74760194
	chr17:49883482-49884482	chr16:19388030-19389030
	chr13:38720908-38721908	chr20:34020732-34021732
	chr3:6107710-6108710	chr12:52694248-52695248
	chr4:23878279-23879279	chr6:7031854-7032854
	chr3:182343900-182344900	chr17:64416359-64417359
	chr5:74615339-74616339	chr7:565075-566075
	chr16:73289282-73290282	chr22:18555963-18556963
	chr4:186738085-186739085	chr17:36617040-36618040
	chr18:20493193-20494193	chr1:229106071-229107071
	chr20:8758591-8759591	chr1:172455834-172456834
	chr9:114577664-114578664	chr20:32115657-32116657
		chr7:32540414-32541414
		chr8:42332073-42333073
		chr12:65515279-65516279
		chr3:31295085-31296085
		chr14:100641236-100642236
		chr12:131314316-131315316
		chr1:228989214-228990214
		chr19:33833429-33834429
		chr20:56395216-56396216
		chr17:27500626-27501626
		chr1:47271414-47272414
		chr5:132625968-132626968
		chr14:77434368-77435368
		chr6:21921456-21922456
		chr22:32333053-32334053
		chr11:69170086-69171086
		chr17:15401973-15402973
		chr16:85986832-85987832
		chr1:113765668-113766668
		chr7:35047387-35048387
		chr9:116967300-116968300
		chr8:94969629-94970629
		chr14:56242006-56243006
		chr6:14832080-14833080
		chr7:2509187-2510187
		chr9:15417588-15418588
		chr2:70327413-70328413
		chr20:46083173-46084173
		chr20:49294363-49295363
		chr6:6830144-6831144
		chr6:14657707-14658707
		chr11:86249920-86250920
		chr17:27370019-27371019
		chr13:25195918-25196918
		chr20:61036874-61037874
		chr3:177143434-177144434
		chr1:68033767-68034767
		chr16:57532642-57533642
		chr9:117507837-117508837
		chr11:76915067-76916067
		chr14:101869745-101870745
		chr14:105653127-105654127
		chr9:135962734-135963734
		chr4:159944960-159945960
		chr2:232455008-232456008
		chr20:55819070-55820070
		chr11:117792085-117793085
		chr11:64839210-64840210
		chr21:43009507-43010507
		chr2:20718730-20719730
		chr21:35903836-35904836
		chr2:10127920-10128920
		chr8:126609725-126610725
		chr6:167614446-167615446
		chr1:203131095-203132095
		chr16:322063-323063
		chr1:94487122-94488122
		chr17:55626274-55627274
		chr11:1458049-1459049
		chr21:43142382-43143382
		chr22:42855426-42856426
		chr12:93668016-93669016
		chr1:229087700-229088700
		chr6:138903980-138904980
		chr11:76038609-76039609
		chr3:40971756-40972756
		chr1:202107010-202108010
		chr1:109429825-109430825
		chr1:245032200-245033200
		chr21:35352789-35353789
		chr19:33826496-33827496
		chr3:5079035-5080035
		chr8:22235951-22236951
		chr15:69415779-69416779
		chr22:42775731-42776731
		chr11:95911997-95912997
		chr16:30138594-30139594
		chr22:37734430-37735430
		chr11:69520209-69521209
		chr2:43319165-43320165
		chr1:59207585-59208585
		chr12:51678266-51679266
		chr20:47559797-47560797
		chr2:233464161-233465161
		chr3:124293351-124294351
		chr11:117413142-117414142
		chr20:56346924-56347924
		chr11:68971485-68972485
		chr8:142381410-142382410
		chr7:47777203-47778203
		chr1:9512837-9513837
		chr12:13602042-13603042
		chr16:22236230-22237230
		chr17:46109792-46110792
		chr2:20699116-20700116
		chr20:5478353-5479353
		chr20:42882415-42883415
		chr20:44181737-44182737
		chr21:47266571-47267571
		chr4:2077707-2078707
		chr6:31882992-31883992
		chr6:35423090-35424090
		chr20:50613830-50614830
		chr4:113133583-113134583
		chr12:63374280-63375280
		chr11:117928915-117929915
		chr6:167730138-167731138
		chr19:19734582-19735582
		chr22:28030702-28031702
		chr13:29267743-29268743
		chr20:46292857-46293857
		chr2:27343120-27344120
		chr6:44156659-44157659
		chr1:159813560-159814560
		chr12:116342505-116343505
		chr2:65573661-65574661
		chr2:225495176-225496176
		chr22:45087815-45088815
		chr8:128381551-128382551
		chr22:33211799-33212799
		chr3:100400867-100401867
		chr10:129951708-129952708
		chr20:3180281-3181281
		chr3:194889335-194890335
		chr7:6662092-6663092
		chr7:140134939-140135939
		chr20:804202-805202
		chr5:132658208-132659208
		chr8:101404480-101405480
		chr8:102074122-102075122
		chr3:41025448-41026448
		chr2:236593669-236594669
		chr6:108183265-108184265
		chr1:55798877-55799877
		chr16:67409847-67410847
		chr20:42856577-42857577
		chr6:26517021-26518021
		chr7:47723111-47724111
		chr17:77688824-77689824
		chr10:92975750-92976750
		chr1:229154344-229155344
		chr16:27201418-27202418
		chr6:11335706-11336706
		chr10:123786536-123787536
		chr20:43097192-43098192
		chr2:70263863-70264863
		chr22:46017855-46018855
		chr2:241640519-241641519
		chr2:239057081-239058081
		chr1:204340243-204341243
		chr12:12917399-12918399
		chr20:34631025-34632025
		chr9:132379313-132380313
		chr2:233889327-233890327
		chr1:54162760-54163760
		chr1:119393099-119394099
		chr11:82851611-82852611
		chr12:121379273-121380273
		chr14:104394012-104395012
		chr16:4098259-4099259
		chr2:173280442-173281442
		chr20:30932503-30933503
		chr20:50580999-50581999
		chr3:99623307-99624307
		chr3:107740200-107741200
		chr3:150207846-150208846
		chr6:6246898-6247898
		chr9:129081435-129082435
		chr1:84829592-84830592
		chr8:81227053-81228053
		chr6:64150093-64151093
		chr1:85960335-85961335
		chr9:131955700-131956700
		chr8:102500985-102501985
		chr2:30629049-30630049
		chr20:14202076-14203076
		chr7:5558484-5559484
		chr3:194730813-194731813
		chr6:40926272-40927272
		chr5:1206177-1207177
		chr11:64776910-64777910
		chr1:156146768-156147768
		chr15:67049358-67050358
		chr2:25592178-25593178
