## Supplementary material for "Chromatin State Dynamics Confers Specific Therapeutic Strategies in Enhancer Subtypes of Colorectal Cancer": Table S5

### Sheet: ConsensusMDB
TABLE S5: Pathways enriched based on genes targeted by active enhancers specific to each of the four EpiC subtypes.
EPIC1						EPIC2						EPIC3							EPIC4
p-value	q-value	pathway	source	external_id		p-value	q-value	pathway	source	external_id		p-value	q-value	pathway	source	external_id			p-value	q-value	pathway	source	external_id
4.5259e-07	0.000312287	T-Cell antigen Receptor (TCR) Signaling Pathway	Wikipathways	WP69		2.19316e-06	0.00295419	Wnt Signaling	Wikipathways	WP428		1.72531e-06	0.00224041	Signal Transduction	Reactome	R-HSA-162582			0.000219149	0.0330373	GPCRs, Other	Wikipathways	WP117
2.55954e-06	0.000724301	TCR signaling in na&#xef;ve CD4+ T cells	PID	tcr_pathway		1.98894e-05	0.0133955	Wnt signaling pathway - Homo sapiens (human)	KEGG	path:hsa04310		3.04403e-06	0.00224041	EGFR1	NetPath	Pathway_EGFR1			0.000606854	0.0330373	IGF-Core	Signalink	None
3.14914e-06	0.000724301	TCR	NetPath	Pathway_TCR		3.21105e-05	0.0144176	O-linked glycosylation of mucins	Reactome	R-HSA-913709		1.3339e-05	0.00570136	Hippo signaling pathway - Homo sapiens (human)	KEGG	path:hsa04390			0.000763386	0.0330373	Transcription factor regulation in adipogenesis	Wikipathways	WP3599
5.05271e-06	0.000807912	TCR signaling in na&#xef;ve CD8+ T cells	PID	cd8tcrpathway		5.9967e-05	0.0188221	Neuroactive ligand-receptor interaction - Homo sapiens (human)	KEGG	path:hsa04080		1.54928e-05	0.00570136	Nuclear Receptors Meta-Pathway	Wikipathways	WP2882			0.000848689	0.0330373	Signal Transduction	Reactome	R-HSA-162582
5.85443e-06	0.000807912	Platelet activation - Homo sapiens (human)	KEGG	path:hsa04611		7.85694e-05	0.0188221	O-linked glycosylation	Reactome	R-HSA-5173105		3.93686e-05	0.0115901	Adipogenesis	Wikipathways	WP236			0.000945385	0.0330373	GPCR signaling-G alpha i	INOH	None
1.67765e-05	0.00177557	Cell adhesion molecules (CAMs) - Homo sapiens (human)	KEGG	path:hsa04514		8.384e-05	0.0188221	Signal Transduction	Reactome	R-HSA-162582		5.67338e-05	0.0118134	Adherens junction - Homo sapiens (human)	KEGG	path:hsa04520			0.000945385	0.0330373	GPCR signaling-pertussis toxin	INOH	None
2.00667e-05	0.00177557	Calcium signaling pathway - Homo sapiens (human)	KEGG	path:hsa04020		0.000101326	0.019498	MicroRNAs in cardiomyocyte hypertrophy	Wikipathways	WP1544		6.02427e-05	0.0118134	Validated transcriptional targets of TAp63 isoforms	PID	tap63pathway			0.00123189	0.0330373	Adipogenesis	Wikipathways	WP236
2.05864e-05	0.00177557	Integrin	INOH	None		0.000117734	0.0198235	GPCR signaling-G alpha q	INOH	None		6.42031e-05	0.0118134	Rap1 signaling pathway - Homo sapiens (human)	KEGG	path:hsa04015			0.00129683	0.0330373	Breast cancer - Homo sapiens (human)	KEGG	path:hsa05224
2.37331e-05	0.00181953	miRNA targets in ECM and membrane receptors	Wikipathways	WP2911		0.000141609	0.0181665	Regulation of cytoplasmic and nuclear SMAD2/3 signaling	PID	smad2_3pathway		8.51464e-05	0.0139262	MAPK family signaling cascades	Reactome	R-HSA-5683057			0.00139858	0.0330373	GPCR signaling-cholera toxin	INOH	None
2.88334e-05	0.00198951	T-Cell antigen Receptor (TCR) pathway during Staphylococcus aureus infection	Wikipathways	WP3863		0.000242986	0.0301777	Physiological and Pathological Hypertrophy of the Heart	Wikipathways	WP1528		9.71805e-05	0.014305	Glucocorticoid Receptor Pathway	Wikipathways	WP2880			0.00153707	0.0330373	GPCR signaling-G alpha s Epac and ERK	INOH	None
4.6982e-05	0.00274822	Fc epsilon receptor (FCERI) signaling	Reactome	R-HSA-2454202		0.000246024	0.0301777	Inflammatory mediator regulation of TRP channels - Homo sapiens (human)	KEGG	path:hsa04750		0.000108578	0.0145298	Regulation of nuclear beta catenin signaling and target gene transcription	PID	betacatenin_nuc_pathway			0.00163599	0.0330373	Focal Adhesion-PI3K-Akt-mTOR-signaling pathway	Wikipathways	WP3932
4.77952e-05	0.00274822	B Cell Receptor Signaling Pathway	Wikipathways	WP23		0.00024644	0.0301777	Mucin type O-glycan biosynthesis - Homo sapiens (human)	KEGG	path:hsa00512		0.000151388	0.0185703	TGF-beta Receptor Signaling	Wikipathways	WP560			0.00168701	0.0330373	GPCR signaling-G alpha q	INOH	None
6.08406e-05	0.00318001	Beta1 integrin cell surface interactions	PID	integrin1_pathway		0.000373979	0.0419791	Wnt	NetPath	Pathway_Wnt		0.000193308	0.0195927	Transcriptional cascade regulating adipogenesis	Wikipathways	WP4211			0.0018826	0.0330483	Breast cancer pathway	Wikipathways	WP4262
6.83038e-05	0.00318001	Vascular smooth muscle contraction - Homo sapiens (human)	KEGG	path:hsa04270		0.000421601	0.0436844	Noncanonical Wnt signaling pathway	PID	wnt_noncanonical_pathway		0.000196787	0.0195927	Regulation of RAC1 activity	PID	rac1_reg_pathway			0.00196884	0.0330483	Signaling pathways regulating pluripotency of stem cells - Homo sapiens (human)	KEGG	path:hsa04550
7.55157e-05	0.00318001	G Protein Signaling Pathways	Wikipathways	WP35		0.000513469	0.0494031	Fc epsilon receptor (FCERI) signaling	Reactome	R-HSA-2454202		0.000199653	0.0195927	Phototransduction - Homo sapiens (human)	KEGG	path:hsa04744			0.00240456	0.0352033	Wnt signaling network	PID	wnt_signaling_pathway
7.68378e-05	0.00318001	Osteoclast differentiation - Homo sapiens (human)	KEGG	path:hsa04380		0.000559765	0.0495496	Sphingolipid signaling pathway - Homo sapiens (human)	KEGG	path:hsa04071		0.000219495	0.0201935	Thyroid hormone signaling pathway - Homo sapiens (human)	KEGG	path:hsa04919			0.00267689	0.0352033	Class A/1 (Rhodopsin-like receptors)	Reactome	R-HSA-373076
8.665e-05	0.00318001	AGE-RAGE signaling pathway in diabetic complications - Homo sapiens (human)	KEGG	path:hsa04933		0.000637798	0.0495496	Potassium Channels	Reactome	R-HSA-1296071		0.000238493	0.0206507	Validated targets of C-MYC transcriptional activation	PID	myc_activpathway			0.00275085	0.0352033	GPCR signaling-G alpha s PKA and ERK	INOH	None
8.88864e-05	0.00318001	JNK signaling in the CD4+ TCR pathway	PID	tcrjnkpathway		0.000710647	0.0495496	Voltage gated Potassium channels	Reactome	R-HSA-1296072		0.000279458	0.0228534	Ligand-receptor interactions	Reactome	R-HSA-5632681			0.00290958	0.0352033	GPCR ligand binding	Reactome	R-HSA-500792
8.92944e-05	0.00318001	Myometrial Relaxation and Contraction Pathways	Wikipathways	WP289		0.00080163	0.0495496	Signaling pathways regulating pluripotency of stem cells - Homo sapiens (human)	KEGG	path:hsa04550		0.000390178	0.02789	H19 action Rb-E2F1 signaling and CDK-Beta-catenin activity	Wikipathways	WP3969			0.00293524	0.0352033	NRAGE signals death through JNK	Reactome	R-HSA-193648
9.30383e-05	0.00318001	NCAM signaling for neurite out-growth	Reactome	R-HSA-375165		0.000804305	0.0495496	Gastric acid secretion - Homo sapiens (human)	KEGG	path:hsa04971		0.000390178	0.02789	Glycosaminoglycan biosynthesis - keratan sulfate - Homo sapiens (human)	KEGG	path:hsa00533			0.00303327	0.0352033	PI3K-Akt signaling pathway - Homo sapiens (human)	KEGG	path:hsa04151
9.67831e-05	0.00318001	BCR	NetPath	Pathway_BCR		0.000809228	0.0495496	Human papillomavirus infection - Homo sapiens (human)	KEGG	path:hsa05165		0.000397887	0.02789	Differentiation of white and brown adipocyte	Wikipathways	WP2895			0.00329563	0.0352033	HS-GAG biosynthesis	Reactome	R-HSA-2022928
0.000117264	0.00367783	Adaptive Immune System	Reactome	R-HSA-1280218		0.000865029	0.0495496	Beta-catenin independent WNT signaling	Reactome	R-HSA-3858494		0.000422219	0.0282503	Pathways in cancer - Homo sapiens (human)	KEGG	path:hsa05200			0.00329563	0.0352033	Dopaminergic Neurogenesis	Wikipathways	WP2855
0.000129139	0.00387417	T cell receptor signaling pathway - Homo sapiens (human)	KEGG	path:hsa04660		0.000865525	0.0495496	IL2 signaling events mediated by PI3K	PID	il2_pi3kpathway		0.000503	0.032192	Cellular senescence - Homo sapiens (human)	KEGG	path:hsa04218			0.00361435	0.0369293	Gastric cancer - Homo sapiens (human)	KEGG	path:hsa05226
0.000167455	0.00481434	GPCR GroupI metabotropic glutamate receptor	INOH	None		0.000884478	0.0495496	cAMP signaling pathway - Homo sapiens (human)	KEGG	path:hsa04024		0.000667833	0.0396156	Transcriptional misregulation in cancer - Homo sapiens (human)	KEGG	path:hsa05202			0.00407379	0.0398892	PI3K-Akt Signaling Pathway	Wikipathways	WP4172
0.000202878	0.00559943	GPCR Adenosine A2A receptor	INOH	None		0.000919603	0.0495496	Wnt Signaling Pathway and Pluripotency	Wikipathways	WP399		0.000701803	0.0396156	Chromosomal and microsatellite instability in colorectal cancer	Wikipathways	WP4216			0.00518445	0.0438259	Ectoderm Differentiation	Wikipathways	WP2858
0.000213755	0.00567272	LPA4-mediated signaling events	PID	lpa4_pathway		0.000919629	0.0495496	DSCAM interactions	Reactome	R-HSA-376172		0.000723501	0.0396156	Activation of BAD and translocation to mitochondria	Reactome	R-HSA-111447			0.00520584	0.0438259	NHR	Signalink	None
0.000244131	0.00603263	Axon guidance	Reactome	R-HSA-422475		0.000969709	0.0502384	Pathways in cancer - Homo sapiens (human)	KEGG	path:hsa05200		0.000726644	0.0396156	Signaling by Receptor Tyrosine Kinases	Reactome	R-HSA-9006934			0.0052218	0.0438259	Endochondral Ossification	Wikipathways	WP474
0.000244802	0.00603263	Thromboxane A2 receptor signaling	PID	txa2pathway		0.00107833	0.0519043	Wnt Signaling in Kidney Disease	Wikipathways	WP4150		0.000809297	0.0425459	Developmental Biology	Reactome	R-HSA-1266738			0.0052218	0.0438259	Basal cell carcinoma - Homo sapiens (human)	KEGG	path:hsa05217
0.000318405	0.00750779	Hemostasis	Reactome	R-HSA-109582		0.00107893	0.0519043	p75(NTR)-mediated signaling	PID	p75ntrpathway		0.000859902	0.0427107	Endometrial cancer	Wikipathways	WP4155			0.0058706	0.0475721	AMPK signaling pathway - Homo sapiens (human)	KEGG	path:hsa04152
0.000342739	0.00750779	Apelin signaling pathway - Homo sapiens (human)	KEGG	path:hsa04371		0.00139769	0.0649204	Ca2+ pathway	Reactome	R-HSA-4086398		0.000870462	0.0427107	Transcriptional regulation by RUNX3	Reactome	R-HSA-8878159			0.00640144	0.0501446	Nuclear Receptor transcription pathway	Reactome	R-HSA-383280
0.00035269	0.00750779	Endothelins	PID	endothelinpathway		0.00159394	0.0707385	Muscarinic acetylcholine receptors	Reactome	R-HSA-390648		0.00100808	0.0478675	MAPK6/MAPK4 signaling	Reactome	R-HSA-5687128			0.0116885	0.0886061	Cell death signalling via NRAGE, NRIF and NADE	Reactome	R-HSA-204998
0.000358201	0.00750779	cGMP-PKG signaling pathway - Homo sapiens (human)	KEGG	path:hsa04022		0.00162798	0.0707385	WNT-Ncore	Signalink	None		0.00107274	0.0493463	HIF-1-alpha transcription factor network	PID	hif1_tfpathway			0.0126105	0.0895578	Hippo signaling pathway - Homo sapiens (human)	KEGG	path:hsa04390
0.00036232	0.00750779	DAG and IP3 signaling	Reactome	R-HSA-1489509		0.00173011	0.0728269	FTO Obesity Variant Mechanism	Wikipathways	WP3407		0.00112343	0.0501119	Diseases of signal transduction	Reactome	R-HSA-5663202			0.0127247	0.0895578	Developmental Biology	Reactome	R-HSA-1266738
0.000369949	0.00750779	Protein digestion and absorption - Homo sapiens (human)	KEGG	path:hsa04974		0.00180898	0.0738393	Serotonergic synapse - Homo sapiens (human)	KEGG	path:hsa04726		0.00121348	0.050641	IL3-mediated signaling events	PID	il3_pathway			0.0129573	0.0895578	LncRNA involvement in canonical Wnt signaling and colorectal cancer	Wikipathways	WP4258
0.000388689	0.00766272	Collagen chain trimerization	Reactome	R-HSA-8948216		0.00204305	0.0809409	egf signaling pathway	BioCarta	egfpathway		0.00122835	0.050641	G alpha (12/13) signalling events	Reactome	R-HSA-416482			0.0137803	0.0902578	p75 NTR receptor-mediated signalling	Reactome	R-HSA-193704
0.000424377	0.00796286	Calcium Regulation in the Cardiac Cell	Wikipathways	WP536		0.00223267	0.0820141	Glutamatergic synapse - Homo sapiens (human)	KEGG	path:hsa04724		0.00133142	0.050641	TP53 Regulates Transcription of Cell Death Genes	Wikipathways	WP3802			0.0140617	0.0902578	WNT-Core	Signalink	None
0.000426994	0.00796286	Vitamin D Receptor Pathway	Wikipathways	WP2877		0.0022528	0.0820141	SHP2 signaling	PID	shp2_pathway		0.00133512	0.050641	Gastric cancer - Homo sapiens (human)	KEGG	path:hsa05226			0.0142108	0.0902578	Death Receptor Signalling	Reactome	R-HSA-73887
0.000458102	0.00803019	White fat cell differentiation	Wikipathways	WP4149		0.0022528	0.0820141	RANKL-RANK (Receptor activator of NFKB (ligand)) Signaling Pathway	Wikipathways	WP2018		0.00133901	0.050641	Signaling pathways regulating pluripotency of stem cells - Homo sapiens (human)	KEGG	path:hsa04550			0.0176091	0.103039	Wnt Canonical	INOH	None
0.000458102	0.00803019	p38 MAPK Signaling Pathway	Wikipathways	WP400		0.00281564	0.0992398	Neuronal System	Reactome	R-HSA-112316		0.00134344	0.050641	Hedgehog Signaling Pathway	Wikipathways	WP4249			0.0176091	0.103039	Wnt Mammals	INOH	None
0.000465518	0.00803019	Chemokine signaling pathway	Wikipathways	WP3929		0.00294852	0.0992398	Rap1 signaling pathway - Homo sapiens (human)	KEGG	path:hsa04015		0.00137611	0.050641	Phase 3 - rapid repolarisation	Reactome	R-HSA-5576890			0.0185811	0.103039	Neurotransmitter release cycle	Reactome	R-HSA-112310
0.000537196	0.00889616	Phosphodiesterases in neuronal function	Wikipathways	WP4222		0.00302066	0.0992398	AGE-RAGE signaling pathway in diabetic complications - Homo sapiens (human)	KEGG	path:hsa04933		0.00147568	0.0517191	Transcriptional regulation by RUNX3	Wikipathways	WP4107			0.0185811	0.103039	TP53 Regulates Transcription of Cell Cycle Genes	Reactome	R-HSA-6791312
0.000541505	0.00889616	Inflammatory mediator regulation of TRP channels - Homo sapiens (human)	KEGG	path:hsa04750		0.00302066	0.0992398	LncRNA involvement in canonical Wnt signaling and colorectal cancer	Wikipathways	WP4258		0.00147568	0.0517191	RUNX3 regulates NOTCH signaling	Reactome	R-HSA-8941856			0.0187704	0.103039	Pathways in cancer - Homo sapiens (human)	KEGG	path:hsa05200
0.000595661	0.00928882	Platelet activation, signaling and aggregation	Reactome	R-HSA-76002		0.00314194	0.100767	Ras signaling pathway - Homo sapiens (human)	KEGG	path:hsa04014		0.00153855	0.052041	Apelin signaling pathway - Homo sapiens (human)	KEGG	path:hsa04371			0.0194186	0.103039	Signaling by ROBO receptors	Reactome	R-HSA-376176
0.00060474	0.00928882	Epithelial to mesenchymal transition in colorectal cancer	Wikipathways	WP4239		0.00352264	0.110191	Arginine Proline metabolism	INOH	None		0.00159093	0.052041	p38 signaling mediated by MAPKAP kinases	PID	p38_mk2pathway			0.0195373	0.103039	Wnt Signaling Pathway and Pluripotency	Wikipathways	WP399
0.000610475	0.00928882	Signal Transduction	Reactome	R-HSA-162582		0.00375257	0.110191	Negative regulation of TCF-dependent signaling by WNT ligand antagonists	Reactome	R-HSA-3772470		0.00159093	0.052041	Visual signal transduction: Rods	PID	rhodopsin_pathway			0.0197308	0.103039	Vitamin D Receptor Pathway	Wikipathways	WP2877
0.000619255	0.00928882	Immune System	Reactome	R-HSA-168256		0.00377368	0.110191	GPCR signaling-G alpha i	INOH	None		0.00179604	0.0574733	Hypothesized Pathways in Pathogenesis of Cardiovascular Disease	Wikipathways	WP3668
0.000648212	0.00931804	Signaling by the B Cell Receptor (BCR)	Reactome	R-HSA-983705		0.00377368	0.110191	GPCR signaling-pertussis toxin	INOH	None		0.00186044	0.057524	Thyroid cancer - Homo sapiens (human)	KEGG	path:hsa05216
0.000648212	0.00931804	TCR signaling	Reactome	R-HSA-202403		0.00384481	0.110191	GPCR GroupI metabotropic glutamate receptor	INOH	None		0.00190463	0.057524	White fat cell differentiation	Wikipathways	WP4149
0.000689942	0.00971551	Chemokine signaling pathway - Homo sapiens (human)	KEGG	path:hsa04062		0.00459497	0.12236	RHO GTPases activate IQGAPs	Reactome	R-HSA-5626467		0.00192547	0.057524	cGMP-PKG signaling pathway - Homo sapiens (human)	KEGG	path:hsa04022
0.000822249	0.011347	Ca-dependent events	Reactome	R-HSA-111996		0.00461195	0.12236	Gastric cancer - Homo sapiens (human)	KEGG	path:hsa05226		0.00195394	0.057524	Epithelial to mesenchymal transition in colorectal cancer	Wikipathways	WP4239
0.000842015	0.0113856	Glycosaminoglycan biosynthesis - chondroitin sulfate / dermatan sulfate - Homo sapiens (human)	KEGG	path:hsa00532		0.00472998	0.12236	Prostaglandin Synthesis and Regulation	Wikipathways	WP98		0.00204191	0.058625	Endometrial cancer - Homo sapiens (human)	KEGG	path:hsa05213
0.000858044	0.0113856	Human T-cell leukemia virus 1 infection - Homo sapiens (human)	KEGG	path:hsa05166		0.00473583	0.12236	Preimplantation Embryo	Wikipathways	WP3527		0.00214993	0.058625	EPH-Ephrin signaling	Reactome	R-HSA-2682334
0.000994684	0.0129497	TNF receptor signaling pathway	PID	tnfpathway		0.00474588	0.12236	Downstream signaling events of B Cell Receptor (BCR)	Reactome	R-HSA-1168372		0.00215748	0.058625	NOTCH1 Intracellular Domain Regulates Transcription	Reactome	R-HSA-2122947
0.00102703	0.0131232	Cardiac Hypertrophic Response	Wikipathways	WP2795		0.00481445	0.12236	Ras Signaling	Wikipathways	WP4223		0.00216437	0.058625	AGE-RAGE signaling pathway in diabetic complications - Homo sapiens (human)	KEGG	path:hsa04933
0.00108383	0.0135971	Signaling by NOTCH	Reactome	R-HSA-157118		0.00512518	0.124524	Amplification and Expansion of Oncogenic Pathways as Metastatic Traits	Wikipathways	WP3678		0.00219047	0.058625	RAF/MAP kinase cascade	Reactome	R-HSA-5673001
0.00111983	0.0137979	CD28 dependent PI3K/Akt signaling	Reactome	R-HSA-389357		0.00527403	0.124524	miR-targeted genes in muscle cell - TarBase	Wikipathways	WP2005		0.00224625	0.0590444	Calcium Regulation in the Cardiac Cell	Wikipathways	WP536
0.00131076	0.0158671	Glycosaminoglycan metabolism	Reactome	R-HSA-1630316		0.00533839	0.124524	Amine ligand-binding receptors	Reactome	R-HSA-375280		0.00233099	0.0601968	Clathrin-mediated endocytosis	Reactome	R-HSA-8856828
0.00135559	0.0159743	Signaling by Receptor Tyrosine Kinases	Reactome	R-HSA-9006934		0.00545427	0.124524	Cardiac Hypertrophic Response	Wikipathways	WP2795		0.00240741	0.0602724	Synthesis of Leukotrienes (LT) and Eoxins (EX)	Reactome	R-HSA-2142691
0.00138311	0.0159743	Role of Calcineurin-dependent NFAT signaling in lymphocytes	PID	nfat_3pathway		0.00545427	0.124524	Thromboxane A2 receptor signaling	PID	txa2pathway		0.0024552	0.0602724	Vitamin D Receptor Pathway	Wikipathways	WP2877
0.00138907	0.0159743	Calcineurin-regulated NFAT-dependent transcription in lymphocytes	PID	nfat_tfpathway		0.00545427	0.124524	Ion transport by P-type ATPases	Reactome	R-HSA-936837		0.00254419	0.0602724	Sudden Infant Death Syndrome (SIDS) Susceptibility Pathways	Wikipathways	WP706
0.00169841	0.0192115	Cholinergic synapse - Homo sapiens (human)	KEGG	path:hsa04725		0.00565092	0.125279	Alzheimers Disease	Wikipathways	WP2059		0.00256118	0.0602724	Transcriptional regulation of white adipocyte differentiation	Wikipathways	WP2751
0.00176457	0.019638	VEGF	INOH	None		0.00567338	0.125279	Pancreatic secretion - Homo sapiens (human)	KEGG	path:hsa04972		0.00256118	0.0602724	Nitrogen metabolism - Homo sapiens (human)	KEGG	path:hsa00910
0.00184974	0.0198165	Ghrelin	NetPath	Pathway_Ghrelin		0.00587012	0.127533	IL11	NetPath	Pathway_IL11		0.00257959	0.0602724	Alanine, aspartate and glutamate metabolism - Homo sapiens (human)	KEGG	path:hsa00250
0.0018803	0.0198165	VEGFR3 signaling in lymphatic endothelium	PID	lymphangiogenesis_pathway		0.00600368	0.128316	DNA Damage Response (only ATM dependent)	Wikipathways	WP710		0.00262876	0.0604614	Deactivation of the beta-catenin transactivating complex	Reactome	R-HSA-3769402
0.00189268	0.0198165	Amoebiasis - Homo sapiens (human)	KEGG	path:hsa05146		0.0061417	0.128316	GPCR signaling-cholera toxin	INOH	None		0.00303295	0.0660482	Passive transport by Aquaporins	Reactome	R-HSA-432047
0.00189549	0.0198165	Elevation of cytosolic Ca2+ levels	Reactome	R-HSA-139853		0.00628106	0.128316	Amino Acid metabolism	Wikipathways	WP3925		0.00303295	0.0660482	Eicosanoids	Reactome	R-HSA-211979
0.0020996	0.0216227	Fc-epsilon receptor I signaling in mast cells	PID	fcer1pathway		0.00642604	0.128316	Ceramide signaling pathway	PID	ceramide_pathway		0.00303295	0.0660482	PTF1A related regulatory pathway	Wikipathways	WP4147
0.00224159	0.0227456	Insulin Signaling	Wikipathways	WP481		0.00670545	0.128316	Non-genomic actions of 1,25 dihydroxyvitamin D3	Wikipathways	WP4341		0.0030904	0.0660482	Signaling by NOTCH	Reactome	R-HSA-157118
0.00229996	0.0229996	TGF_beta_Receptor	NetPath	Pathway_TGF_beta_Receptor		0.00679571	0.128316	PTF1A related regulatory pathway	Wikipathways	WP4147		0.00309601	0.0660482	Pathways Affected in Adenoid Cystic Carcinoma	Wikipathways	WP3651
0.0023958	0.0236157	Signaling events mediated by focal adhesion kinase	PID	fak_pathway		0.00679571	0.128316	map kinase inactivation of smrt corepressor	BioCarta	smrtepathway		0.00320388	0.066424	RUNX3 regulates WNT signaling	Reactome	R-HSA-8951430
0.00245551	0.0238634	Sphingolipid signaling pathway - Homo sapiens (human)	KEGG	path:hsa04071		0.00681852	0.128316	mets affect on macrophage differentiation	BioCarta	etspathway		0.00320388	0.066424	Binding of TCF/LEF:CTNNB1 to target gene promoters	Reactome	R-HSA-4411364
0.00258512	0.0244848	Common Pathways Underlying Drug Addiction	Wikipathways	WP2636		0.00689673	0.128316	GPCR signaling-G alpha s Epac and ERK	INOH	None		0.00348054	0.0697415	NRAGE signals death through JNK	Reactome	R-HSA-193648
0.00259042	0.0244848	Pathways in cancer - Homo sapiens (human)	KEGG	path:hsa05200		0.00700056	0.128316	ncRNAs involved in Wnt signaling in hepatocellular carcinoma	Wikipathways	WP4336		0.00352395	0.0697415	Signaling events mediated by the Hedgehog family	PID	hedgehog_2pathway
0.0027924	0.0260373	EGF-EGFR Signaling Pathway	Wikipathways	WP437		0.007105	0.128316	Activated NTRK2 signals through CDK5	Reactome	R-HSA-9032845		0.00358165	0.0697415	Gluconeogenesis	Reactome	R-HSA-70263
0.00284927	0.0262133	Interleukin-4 and Interleukin-13 signaling	Wikipathways	WP4066		0.00714457	0.128316	Role of Calcineurin-dependent NFAT signaling in lymphocytes	PID	nfat_3pathway		0.00358165	0.0697415	Activation of BH3-only proteins	Reactome	R-HSA-114452
0.00297825	0.0266882	Calmodulin induced events	Reactome	R-HSA-111933		0.00714457	0.128316	Neurexins and neuroligins	Reactome	R-HSA-6794361		0.00382903	0.0697415	Hedgehog signaling pathway - Homo sapiens (human)	KEGG	path:hsa04340
0.00297825	0.0266882	CaM pathway	Reactome	R-HSA-111997		0.00765226	0.135626	Choline metabolism in cancer - Homo sapiens (human)	KEGG	path:hsa05231		0.00390052	0.0697415	Constitutive Signaling by NOTCH1 PEST Domain Mutants	Reactome	R-HSA-2644606
0.00336517	0.0290065	PKA-mediated phosphorylation of CREB	Reactome	R-HSA-111931		0.0078187	0.136777	Brain-Derived Neurotrophic Factor (BDNF) signaling pathway	Wikipathways	WP2380		0.00390052	0.0697415	Signaling by NOTCH1 PEST Domain Mutants in Cancer	Reactome	R-HSA-2644602
0.00339048	0.0290065	Oxytocin signaling pathway - Homo sapiens (human)	KEGG	path:hsa04921		0.00812256	0.138515	miR-targeted genes in squamous cell - TarBase	Wikipathways	WP2006		0.00390052	0.0697415	Constitutive Signaling by NOTCH1 HD+PEST Domain Mutants	Reactome	R-HSA-2894862
0.00345806	0.0290065	Aldosterone synthesis and secretion - Homo sapiens (human)	KEGG	path:hsa04925		0.00831581	0.138515	Ectoderm Differentiation	Wikipathways	WP2858		0.00390052	0.0697415	Signaling by NOTCH1 HD+PEST Domain Mutants in Cancer	Reactome	R-HSA-2894858
0.00345806	0.0290065	Circadian entrainment - Homo sapiens (human)	KEGG	path:hsa04713		0.00840847	0.138515	ceramide signaling pathway	BioCarta	ceramidepathway		0.00390052	0.0697415	Signaling by NOTCH1 in Cancer	Reactome	R-HSA-2644603
0.00353122	0.0290065	PLC beta mediated events	Reactome	R-HSA-112043		0.00840847	0.138515	Monoamine GPCRs	Wikipathways	WP58		0.00392838	0.0697415	Colorectal cancer - Homo sapiens (human)	KEGG	path:hsa05210
0.00353122	0.0290065	Structural Pathway of Interleukin 1 (IL-1)	Wikipathways	WP2637		0.00854099	0.138515	Thyroid hormone signaling pathway - Homo sapiens (human)	KEGG	path:hsa04919		0.00393243	0.0697415	Endocytosis - Homo sapiens (human)	KEGG	path:hsa04144
0.00353122	0.0290065	Staphylococcus aureus infection - Homo sapiens (human)	KEGG	path:hsa05150		0.00855415	0.138515	Ovarian steroidogenesis - Homo sapiens (human)	KEGG	path:hsa04913		0.00398608	0.0698513	FoxO signaling pathway - Homo sapiens (human)	KEGG	path:hsa04068
0.00367849	0.0291798	TGF-beta Signaling Pathway	Wikipathways	WP366		0.00863792	0.138515	IL2	NetPath	Pathway_IL2		0.00415654	0.0719815	MAPK1/MAPK3 signaling	Reactome	R-HSA-5684996
0.00367919	0.0291798	thrombin signaling and protease-activated receptors	BioCarta	par1pathway		0.00960231	0.152168	Salivary secretion - Homo sapiens (human)	KEGG	path:hsa04970		0.00437392	0.0748652	Mesodermal Commitment Pathway	Wikipathways	WP2857
0.00367919	0.0291798	T-Cell Receptor and Co-stimulatory Signaling	Wikipathways	WP2583		0.0101324	0.158701	NO-cGMP-PKG mediated Neuroprotection	Wikipathways	WP4008		0.00456717	0.0771719	Basal cell carcinoma - Homo sapiens (human)	KEGG	path:hsa05217
0.0038482	0.0301734	Downstream signaling in na&#xef;ve CD8+ T cells	PID	cd8tcrdownstreampathway		0.0104585	0.160087	Colorectal cancer - Homo sapiens (human)	KEGG	path:hsa05210		0.00466144	0.0771719	Integration of energy metabolism	Reactome	R-HSA-163685
0.0040949	0.0311012	G-protein mediated events	Reactome	R-HSA-112040		0.0104585	0.160087	Protein-protein interactions at synapses	Reactome	R-HSA-6794362		0.00478182	0.0771719	gata3 participate in activating the th2 cytokine genes expression	BioCarta	gata3pathway
0.00416819	0.0311012	Toxoplasmosis - Homo sapiens (human)	KEGG	path:hsa05145		0.0111781	0.166499	Wnt Signaling Pathway	Wikipathways	WP363		0.00479175	0.0771719	wnt signaling pathway	BioCarta	wntpathway
0.00417778	0.0311012	GPCR downstream signalling	Reactome	R-HSA-388396		0.0113046	0.166499	Small Ligand GPCRs	Wikipathways	WP247		0.00483537	0.0771719	FOXA2 and FOXA3 transcription factor networks	PID	hnf3bpathway
0.00429529	0.0311012	Transcriptional regulation by RUNX2	Reactome	R-HSA-8878166		0.0113046	0.166499	Signaling by NTRK2 (TRKB)	Reactome	R-HSA-9006115		0.00491607	0.0771719	SLC-mediated transmembrane transport	Reactome	R-HSA-425407
0.00434541	0.0311012	Serotonin Receptor 4-6-7 and NR3C Signaling	Wikipathways	WP734		0.0117155	0.166499	Signaling by SCF-KIT	Reactome	R-HSA-1433557		0.00491688	0.0771719	G alpha (i) signalling events	Reactome	R-HSA-418594
0.00434541	0.0311012	FCERI mediated NF-kB activation	Reactome	R-HSA-2871837		0.0117155	0.166499	TGF-Ncore	Signalink	None		0.00498052	0.0771719	Keratan sulfate biosynthesis	Reactome	R-HSA-2022854
0.00434541	0.0311012	Other semaphorin interactions	Reactome	R-HSA-416700		0.011744	0.166499	Calcineurin activates NFAT	Reactome	R-HSA-2025928		0.00498052	0.0771719	VEGFR2 mediated vascular permeability	Reactome	R-HSA-5218920
0.00437898	0.0311012	mapkinase signaling pathway	BioCarta	mapkpathway		0.0117946	0.166499	Aldosterone-regulated sodium reabsorption - Homo sapiens (human)	KEGG	path:hsa04960		0.00521139	0.0793186	miR-targeted genes in leukocytes - TarBase	Wikipathways	WP2003
0.00441728	0.0311012	Leishmaniasis - Homo sapiens (human)	KEGG	path:hsa05140		0.0118663	0.166499	MAPK family signaling cascades	Reactome	R-HSA-5683057		0.00528072	0.0793186	visual signal transduction	BioCarta	rhodopsinpathway
0.00441728	0.0311012	Integrin cell surface interactions	Reactome	R-HSA-216083		0.0126961	0.176306	keratinocyte differentiation	BioCarta	keratinocytepathway		0.00528072	0.0793186	Miscellaneous substrates	Reactome	R-HSA-211958
0.00453998	0.0316423	Cell-Cell communication	Reactome	R-HSA-1500931		0.0130489	0.177544	PIWI-interacting RNA (piRNA) biogenesis	Reactome	R-HSA-5601884		0.00541645	0.0805356	Wnt signaling pathway - Homo sapiens (human)	KEGG	path:hsa04310
0.00472544	0.0326056	CD4 T cell receptor signaling-JNK cascade	INOH	None		0.0130489	0.177544	SEMA3A-Plexin repulsion signaling by inhibiting Integrin adhesion	Reactome	R-HSA-399955		0.00549407	0.0808551	Fc epsilon RI signaling pathway - Homo sapiens (human)	KEGG	path:hsa04664
0.00481276	0.0327334	Relaxin signaling pathway - Homo sapiens (human)	KEGG	path:hsa04926		0.0133169	0.177603	Transcriptional regulation of pluripotent stem cells	Reactome	R-HSA-452723		0.0055478	0.0808551	Adrenergic signaling in cardiomyocytes - Homo sapiens (human)	KEGG	path:hsa04261
0.00483885	0.0327334	signal transduction through il1r	BioCarta	il1rpathway		0.0133169	0.177603	FCERI mediated Ca+2 mobilization	Reactome	R-HSA-2871809		0.00593316	0.0843596	Arrhythmogenic Right Ventricular Cardiomyopathy	Wikipathways	WP2118
0.00494942	0.0331563	VEGFA-VEGFR2 Signaling Pathway	Wikipathways	WP3888		0.0136355	0.180038	Cholinergic synapse - Homo sapiens (human)	KEGG	path:hsa04725		0.00609449	0.0843596	Signaling by GPCR	Reactome	R-HSA-372790
0.00542784	0.0331691	Assembly of collagen fibrils and other multimeric structures	Reactome	R-HSA-2022090		0.0138811	0.180038	Hippo signaling pathway - Homo sapiens (human)	KEGG	path:hsa04390		0.00619417	0.0843596	GPCR signaling-G alpha q	INOH	None
0.00542784	0.0331691	G alpha (z) signalling events	Reactome	R-HSA-418597		0.0139005	0.180038	GPCR signaling-G alpha s PKA and ERK	INOH	None		0.00625077	0.0843596	Aldosterone synthesis and secretion - Homo sapiens (human)	KEGG	path:hsa04925
0.00542784	0.0331691	Endocrine and other factor-regulated calcium reabsorption - Homo sapiens (human)	KEGG	path:hsa04961		0.0144054	0.183057	Melanogenesis - Homo sapiens (human)	KEGG	path:hsa04916		0.00629779	0.0843596	Reversible hydration of carbon dioxide	Reactome	R-HSA-1475029
0.00542784	0.0331691	Ceramide signaling pathway	PID	ceramide_pathway		0.0149562	0.18828	Human T-cell leukemia virus 1 infection - Homo sapiens (human)	KEGG	path:hsa05166		0.00629779	0.0843596	Activation of the phototransduction cascade	Reactome	R-HSA-2485179
0.00543772	0.0331691	activation of camp-dependent protein kinase pka	BioCarta	gspathway		0.0152887	0.190684	Ion channel transport	Reactome	R-HSA-983712		0.00629779	0.0843596	Signaling mediated by p38-gamma and p38-delta	PID	p38gammadeltapathway
0.00543772	0.0331691	nfkb activation by nontypeable hemophilus influenzae	BioCarta	nthipathway		0.0157343	0.194244	C-MYB transcription factor network	PID	cmyb_pathway		0.00630405	0.0843596	Inactivation, recovery and regulation of the phototransduction cascade	Reactome	R-HSA-2514859
0.00543772	0.0331691	Platelet calcium homeostasis	Reactome	R-HSA-418360		0.0158625	0.194244	Signaling by GPCR	Reactome	R-HSA-372790		0.00630405	0.0843596	NOD1/2 Signaling Pathway	Reactome	R-HSA-168638
0.00543772	0.0331691	miRs in Muscle Cell Differentiation	Wikipathways	WP2012		0.0160686	0.194995	N-cadherin signaling events	PID	ncadherinpathway		0.00673279	0.0892853	TP53 Regulates Transcription of Cell Death Genes	Reactome	R-HSA-5633008
0.00543772	0.0331691	VEGFR1 specific signals	PID	vegfr1_pathway		0.0163779	0.196155	AGE-RAGE pathway	Wikipathways	WP2324		0.00680012	0.089373	Axon guidance	Reactome	R-HSA-422475
0.00551321	0.0331691	Type II diabetes mellitus	Wikipathways	WP1584		0.0165011	0.196155	G Protein Signaling Pathways	Wikipathways	WP35		0.00690908	0.0900014	pkc-catalyzed phosphorylation of inhibitory phosphoprotein of myosin phosphatase	BioCarta	myosinpathway
0.00551321	0.0331691	Chondroitin sulfate biosynthesis	Reactome	R-HSA-2022870		0.0169492	0.196155	miR-targeted genes in epithelium - TarBase	Wikipathways	WP2002		0.00703249	0.090629	GPCR signaling-cholera toxin	INOH	None
0.00552818	0.0331691	BCR signaling pathway	PID	bcr_5pathway		0.0172026	0.196155	GPCRs, Class C Metabotropic glutamate, pheromone	Wikipathways	WP501		0.00710165	0.090629	O-linked glycosylation	Reactome	R-HSA-5173105
0.00566688	0.0337082	Interleukin-10 signaling	Wikipathways	WP4063		0.0172026	0.196155	JNK signaling in the CD4+ TCR pathway	PID	tcrjnkpathway		0.00734266	0.090629	Ectoderm Differentiation	Wikipathways	WP2858
0.00615981	0.0363271	Long-term potentiation - Homo sapiens (human)	KEGG	path:hsa04720		0.0172026	0.196155	Eicosanoid ligand-binding receptors	Reactome	R-HSA-391903		0.00744902	0.090629	Hedgehog ,on, state	Reactome	R-HSA-5632684
0.00646787	0.0377856	Parathyroid hormone synthesis, secretion and action - Homo sapiens (human)	KEGG	path:hsa04928		0.0174644	0.196155	Proximal tubule bicarbonate reclamation - Homo sapiens (human)	KEGG	path:hsa04964		0.00746696	0.090629	Proteoglycans in cancer - Homo sapiens (human)	KEGG	path:hsa05205
0.00651665	0.0377856	erk and pi-3 kinase are necessary for collagen binding in corneal epithelia	BioCarta	ecmpathway		0.0174644	0.196155	Neovascularisation processes	Wikipathways	WP4331		0.00748465	0.090629	Aquaporin-mediated transport	Reactome	R-HSA-445717
0.00659649	0.0379298	Pre-NOTCH Expression and Processing	Reactome	R-HSA-1912422		0.0175546	0.196155	PCP/CE pathway	Reactome	R-HSA-4086400		0.00748465	0.090629	Type II diabetes mellitus - Homo sapiens (human)	KEGG	path:hsa04930
0.00706849	0.0401231	Chondroitin sulfate/dermatan sulfate metabolism	Reactome	R-HSA-1793185		0.0177524	0.196155	BH3-only proteins associate with and inactivate anti-apoptotic BCL-2 members	Reactome	R-HSA-111453		0.00748465	0.090629	Notch-mediated HES/HEY network	PID	hes_heypathway
0.00709423	0.0401231	Opioid Signalling	Reactome	R-HSA-111885		0.0179759	0.196155	GnRH signaling pathway - Homo sapiens (human)	KEGG	path:hsa04912		0.00751137	0.090629	Cytochrome P450 - arranged by substrate type	Reactome	R-HSA-211897
0.0071679	0.0402102	Human cytomegalovirus infection - Homo sapiens (human)	KEGG	path:hsa05163		0.0179759	0.196155	Interleukin-4 and Interleukin-13 signaling	Wikipathways	WP4066		0.00802703	0.0960634	Signaling by NOTCH1	Reactome	R-HSA-1980143
0.00758164	0.0413719	Adipogenesis	Wikipathways	WP236		0.0182029	0.196155	Endoderm Differentiation	Wikipathways	WP2853		0.00816628	0.0962132	The phototransduction cascade	Reactome	R-HSA-2514856
0.00763068	0.0413719	EGF-Core	Signalink	None		0.0182029	0.196155	Renin secretion - Homo sapiens (human)	KEGG	path:hsa04924		0.00817027	0.0962132	Axon guidance - Homo sapiens (human)	KEGG	path:hsa04360
0.00763484	0.0413719	activation of csk by camp-dependent protein kinase inhibits signaling through the t cell receptor	BioCarta	cskpathway		0.0185749	0.19714	Rho GTPase cycle	Reactome	R-HSA-194840		0.0084062	0.0979515	G beta:gamma signalling through PI3Kgamma	Reactome	R-HSA-392451
0.00763484	0.0413719	Downstream TCR signaling	Reactome	R-HSA-202424		0.0186372	0.19714	ESC Pluripotency Pathways	Wikipathways	WP3931		0.00845098	0.0979515	Dopaminergic synapse - Homo sapiens (human)	KEGG	path:hsa04728
0.00774288	0.0413719	Development and heterogeneity of the ILC family	Wikipathways	WP3893		0.0188101	0.19714	Apoptosis - multiple species - Homo sapiens (human)	KEGG	path:hsa04215		0.00894791	0.100085	Human papillomavirus infection - Homo sapiens (human)	KEGG	path:hsa05165
0.00774288	0.0413719	Antigen activates B Cell Receptor (BCR) leading to generation of second messengers	Reactome	R-HSA-983695		0.0188798	0.19714	Insulin secretion - Homo sapiens (human)	KEGG	path:hsa04911		0.00895585	0.100085	O-linked glycosylation of mucins	Reactome	R-HSA-913709
0.00779471	0.0413719	Hematopoietic cell lineage - Homo sapiens (human)	KEGG	path:hsa04640								0.00905758	0.100085	GPCR signaling-G alpha i	INOH	None
0.007939	0.0418161	Validated targets of C-MYC transcriptional repression	PID	myc_represspathway								0.00905758	0.100085	GPCR signaling-pertussis toxin	INOH	None
0.00822364	0.0429091	Adrenergic signaling in cardiomyocytes - Homo sapiens (human)	KEGG	path:hsa04261								0.00918402	0.100085	FoxO family signaling	PID	foxopathway
0.00827089	0.0429091	Immunoregulatory interactions between a Lymphoid and a non-Lymphoid cell	Reactome	R-HSA-198933								0.00922199	0.100085	Direct p53 effectors	PID	p53downstreampathway
0.00835943	0.0430448	MAPK Signaling Pathway	Wikipathways	WP382								0.00922972	0.100085	Adipocytokine signaling pathway - Homo sapiens (human)	KEGG	path:hsa04920
0.00848123	0.0433485	Constitutive Signaling by AKT1 E17K in Cancer	Reactome	R-HSA-5674400								0.00938765	0.100085	Transcriptional Regulation by TP53	Reactome	R-HSA-3700989
0.00878649	0.0442663	Diseases of signal transduction	Reactome	R-HSA-5663202								0.00939454	0.100085	Pre-NOTCH Expression and Processing	Reactome	R-HSA-1912422
0.0087891	0.0442663	Syndecan-1-mediated signaling events	PID	syndecan_1_pathway								0.00941786	0.100085	Arrhythmogenic right ventricular cardiomyopathy (ARVC) - Homo sapiens (human)	KEGG	path:hsa05412
0.00885919	0.0442959	Collagen biosynthesis and modifying enzymes	Reactome	R-HSA-1650814								0.00945092	0.100085	Liver steatosis AOP	Wikipathways	WP4010
0.00912689	0.0449825	Syndecan-4-mediated signaling events	PID	syndecan_4_pathway								0.00945092	0.100085	Phase I - Functionalization of compounds	Reactome	R-HSA-211945
0.00912689	0.0449825	GPVI-mediated activation cascade	Reactome	R-HSA-114604								0.00953541	0.100258	VEGFA-VEGFR2 Pathway	Reactome	R-HSA-4420097
0.00922859	0.0451612	L1CAM interactions	Reactome	R-HSA-373760								0.00962172	0.100338	Transport of small molecules	Reactome	R-HSA-382551
0.00975522	0.0474021	Kaposi sarcoma-associated herpesvirus infection - Homo sapiens (human)	KEGG	path:hsa05167								0.00967933	0.100338	Proximal tubule bicarbonate reclamation - Homo sapiens (human)	KEGG	path:hsa04964
0.00993795	0.0478473	CD4 T cell receptor signaling	INOH	None								0.0097987	0.100626	Ca2+ pathway	Reactome	R-HSA-4086398
0.0100664	0.0478473	ion channels and their functional role in vascular endothelium	BioCarta	raccpathway								0.00984389	0.100626	GPCR downstream signalling	Reactome	R-HSA-388396
0.0100664	0.0478473	RAGE	NetPath	Pathway_RAGE								0.0103896	0.105139	Intrinsic Pathway for Apoptosis	Reactome	R-HSA-109606
0.0101966	0.0478473	keratinocyte differentiation	BioCarta	keratinocytepathway								0.0104282	0.105139	EPHB-mediated forward signaling	Reactome	R-HSA-3928662
0.0102009	0.0478473	Gastric acid secretion - Homo sapiens (human)	KEGG	path:hsa04971								0.0107743	0.10789	Signaling by VEGF	Reactome	R-HSA-194138
0.0103148	0.0478473	Alpha9 beta1 integrin signaling events	PID	integrin_a9b1_pathway								0.0109955	0.108519	Cell death signalling via NRAGE, NRIF and NADE	Reactome	R-HSA-204998
0.0106034	0.0478473	Developmental Biology	Reactome	R-HSA-1266738								0.0110112	0.108519	Mammary gland development pathway - Involution (Stage 4 of 4)	Wikipathways	WP2815
0.010679	0.0478473	RUNX2 regulates bone development	Reactome	R-HSA-8941326								0.0111729	0.108519	Hepatitis C and Hepatocellular Carcinoma	Wikipathways	WP3646
0.010679	0.0478473	CD28 co-stimulation	Reactome	R-HSA-389356								0.0112058	0.108519	Vascular smooth muscle contraction - Homo sapiens (human)	KEGG	path:hsa04270
0.010679	0.0478473	Oncogene Induced Senescence	Reactome	R-HSA-2559585								0.0112058	0.108519	Programmed Cell Death	Reactome	R-HSA-5357801
0.010679	0.0478473	ceramide signaling pathway	BioCarta	ceramidepathway								0.0112959	0.108677	PI3K-Akt signaling pathway - Homo sapiens (human)	KEGG	path:hsa04151
0.010679	0.0478473	Resistin as a regulator of inflammation	Wikipathways	WP4481								0.0114658	0.109596	Mucin type O-glycan biosynthesis - Homo sapiens (human)	KEGG	path:hsa00512
0.0107715	0.0479504	Signaling by GPCR	Reactome	R-HSA-372790								0.011653	0.109654	Focal adhesion - Homo sapiens (human)	KEGG	path:hsa04510
0.0109393	0.0483853	Oncostatin M Signaling Pathway	Wikipathways	WP2374								0.0117126	0.109654	Ferroptosis - Homo sapiens (human)	KEGG	path:hsa04216
0.0114379	0.04973	IL2-mediated signaling events	PID	il2_1pathway								0.0117126	0.109654	Ferroptosis	Wikipathways	WP4313
0.0114379	0.04973	Interferon type I signaling pathways	Wikipathways	WP585								0.0117699	0.109654	Posttranslational regulation of adherens junction stability and dissassembly	PID	ajdiss_2pathway
0.0114595	0.04973	Cell surface interactions at the vascular wall	Reactome	R-HSA-202733								0.0124326	0.11386	ID	NetPath	Pathway_ID
0.011637	0.0501845	Axon guidance - Homo sapiens (human)	KEGG	path:hsa04360								0.0124326	0.11386	Phase 2 - plateau phase	Reactome	R-HSA-5576893
0.0121071	0.0506644	Semaphorin interactions	Reactome	R-HSA-373755								0.0125059	0.11386	Renin secretion - Homo sapiens (human)	KEGG	path:hsa04924
0.0121374	0.0506644	CD4 T cell receptor signaling-NFkB cascade	INOH	None								0.0126898	0.11386	Prolactin	NetPath	Pathway_Prolactin
0.0121482	0.0506644	Proteoglycans in cancer - Homo sapiens (human)	KEGG	path:hsa05205								0.0127188	0.11386	Glycolysis and Gluconeogenesis	Wikipathways	WP534
0.0122875	0.0506644	Interleukin-1 family signaling	Reactome	R-HSA-446652								0.0127214	0.11386	Fc gamma R-mediated phagocytosis - Homo sapiens (human)	KEGG	path:hsa04666
0.0122875	0.0506644	Chronic myeloid leukemia - Homo sapiens (human)	KEGG	path:hsa05220								0.0127628	0.11386	Cytokine-cytokine receptor interaction - Homo sapiens (human)	KEGG	path:hsa04060
0.0124024	0.0506644	RUNX2 regulates osteoblast differentiation	Reactome	R-HSA-8940973								0.0129436	0.11415	GPCR signaling-G alpha s Epac and ERK	INOH	None
0.0124024	0.0506644	Physiological and Pathological Hypertrophy of the Heart	Wikipathways	WP1528								0.0129939	0.11415	Hepatocellular carcinoma - Homo sapiens (human)	KEGG	path:hsa05225
0.0124091	0.0506644	Glucagon signaling in metabolic regulation	Reactome	R-HSA-163359								0.0130279	0.11415	Fatty acids	Reactome	R-HSA-211935
0.0124091	0.0506644	Serotonin HTR1 Group and FOS Pathway	Wikipathways	WP722								0.0131967	0.114944	Transcription factor regulation in adipogenesis	Wikipathways	WP3599
0.0126291	0.0509791	Extracellular matrix organization	Reactome	R-HSA-1474244								0.0135285	0.116127	Imatinib and Chronic Myeloid Leukemia	Wikipathways	WP3640
0.0127269	0.0509791	Signaling by VEGF	Reactome	R-HSA-194138								0.0135285	0.116127	sprouty regulation of tyrosine kinase signals	BioCarta	sprypathway
0.0127269	0.0509791	Th17 cell differentiation - Homo sapiens (human)	KEGG	path:hsa04659								0.0135692	0.116127	Leukocyte transendothelial migration - Homo sapiens (human)	KEGG	path:hsa04670
0.0127872	0.0509791	Antigen processing and presentation - Homo sapiens (human)	KEGG	path:hsa04612								0.0142103	0.118854	GPCR ligand binding	Reactome	R-HSA-500792
0.0129295	0.0509791	Cellular senescence - Homo sapiens (human)	KEGG	path:hsa04218								0.014378	0.118854	Beta-catenin independent WNT signaling	Reactome	R-HSA-3858494
0.0129295	0.0509791	MicroRNAs in cancer - Homo sapiens (human)	KEGG	path:hsa05206								0.0144188	0.118854	Validated targets of C-MYC transcriptional repression	PID	myc_represspathway
0.0133655	0.0523987	Costimulation by the CD28 family	Reactome	R-HSA-388841								0.014446	0.118854	Stabilization and expansion of the E-cadherin adherens junction	PID	ecadherin_stabilization_pathway
0.0137422	0.0535715	Melanogenesis - Homo sapiens (human)	KEGG	path:hsa04916								0.0144683	0.118854	Apoptosis	Reactome	R-HSA-109581
0.014327	0.0555372	Post NMDA receptor activation events	Reactome	R-HSA-438064								0.0145706	0.118854	Th1 and Th2 cell differentiation - Homo sapiens (human)	KEGG	path:hsa04658
0.0147063	0.0566892	Integrin-linked kinase signaling	PID	ilk_pathway								0.0146267	0.118854	Intracellular signaling by second messengers	Reactome	R-HSA-9006925
0.0158298	0.0603456	Integrins in angiogenesis	PID	avb3_integrin_pathway								0.014644	0.118854	rho cell motility signaling pathway	BioCarta	rhopathway
0.0158298	0.0603456	RANKL-RANK (Receptor activator of NFKB (ligand)) Signaling Pathway	Wikipathways	WP2018								0.0146657	0.118854	Rho GTPase cycle	Reactome	R-HSA-194840
0.0162574	0.0616353	IL-7 signaling	INOH	None								0.0147661	0.118854	Glioma - Homo sapiens (human)	KEGG	path:hsa05214
0.0164418	0.0619938	NCAM1 interactions	Reactome	R-HSA-419037								0.0148189	0.118854	GPCR signaling-G alpha s PKA and ERK	INOH	None
0.0165449	0.0620434	NOTCH1 Intracellular Domain Regulates Transcription	Reactome	R-HSA-2122947								0.0148567	0.118854	Chemokine signaling pathway	Wikipathways	WP3929
0.0171499	0.0635424	EPO signaling	INOH	None								0.0154302	0.122774	G-protein beta:gamma signalling	Reactome	R-HSA-397795
0.0171604	0.0635424	Purine nucleotides nucleosides metabolism	INOH	None								0.0157584	0.124711	Human cytomegalovirus infection - Homo sapiens (human)	KEGG	path:hsa05163
0.0173108	0.0635424	Focal adhesion - Homo sapiens (human)	KEGG	path:hsa04510								0.0161586	0.126518	Pre-NOTCH Transcription and Translation	Reactome	R-HSA-1912408
0.0173963	0.0635424	transcription factor creb and its extracellular signals	BioCarta	crebpathway								0.0161586	0.126518	adp-ribosylation factor	BioCarta	arappathway
0.0174051	0.0635424	Signaling Pathways in Glioblastoma	Wikipathways	WP2261								0.0163432	0.127287	G Protein Signaling Pathways	Wikipathways	WP35
0.0182523	0.0659375	Toll Like Receptor 4 (TLR4) Cascade	Reactome	R-HSA-166016								0.0165226	0.127348	miR-targeted genes in lymphocytes - TarBase	Wikipathways	WP2004
0.0182523	0.0659375	Angiopoietin Like Protein 8 Regulatory Pathway	Wikipathways	WP3915								0.0166303	0.127348	Role of Calcineurin-dependent NFAT signaling in lymphocytes	PID	nfat_3pathway
0.0185403	0.0663901	Protein alkylation leading to liver fibrosis	Wikipathways	WP3980								0.0166303	0.127348	VEGF signaling pathway - Homo sapiens (human)	KEGG	path:hsa04370
0.0187624	0.0663901	Oxidative Damage	Wikipathways	WP3941								0.0166972	0.127348	Breast cancer - Homo sapiens (human)	KEGG	path:hsa05224
0.0187624	0.0663901	IL1-mediated signaling events	PID	il1pathway								0.0168552	0.127571	Transport of bile salts and organic acids, metal ions and amine compounds	Reactome	R-HSA-425366
0.0187624	0.0663901	O-glycosylation of TSR domain-containing proteins	Reactome	R-HSA-5173214								0.0170184	0.127571	Prolactin Signaling Pathway	Wikipathways	WP2037
0.0193816	0.068231	KitReceptor	NetPath	Pathway_KitReceptor								0.0170989	0.127571	Melanoma - Homo sapiens (human)	KEGG	path:hsa05218
0.019709	0.0690314	Measles - Homo sapiens (human)	KEGG	path:hsa05162								0.0171548	0.127571	Kaposi sarcoma-associated herpesvirus infection - Homo sapiens (human)	KEGG	path:hsa05167
												0.0171597	0.127571	Glutamatergic synapse - Homo sapiens (human)	KEGG	path:hsa04724
												0.0176597	0.129477	Integrated Cancer Pathway	Wikipathways	WP1971
												0.0176597	0.129477	TP53 Regulates Transcription of Cell Cycle Genes	Wikipathways	WP3804
												0.0176799	0.129477	Oxytocin signaling pathway - Homo sapiens (human)	KEGG	path:hsa04921
												0.0179191	0.130236	MAPK signaling pathway - Homo sapiens (human)	KEGG	path:hsa04010
												0.0180045	0.130236	Insulin signaling pathway - Homo sapiens (human)	KEGG	path:hsa04910
												0.0180883	0.130236	Inflammatory mediator regulation of TRP channels - Homo sapiens (human)	KEGG	path:hsa04750
												0.0184348	0.130236	Keratan sulfate/keratin metabolism	Reactome	R-HSA-1638074
												0.0184348	0.130236	Translocation of GLUT4 to the plasma membrane	Reactome	R-HSA-1445148
												0.0185603	0.130236	Chemokine receptors bind chemokines	Reactome	R-HSA-380108
												0.0185603	0.130236	IL5	NetPath	Pathway_IL5
												0.0186307	0.130236	cystic fibrosis transmembrane conductance regulator (cftr) and beta 2 adrenergic receptor (b2ar) pathway	BioCarta	cftrpathway
												0.0186307	0.130236	Syndecan interactions	Reactome	R-HSA-3000170
												0.0187037	0.130236	Focal Adhesion	Wikipathways	WP306
												0.0189338	0.130236	Metabolism of Angiotensinogen to Angiotensins	Reactome	R-HSA-2022377
												0.0189338	0.130236	Hedgehog Signaling Pathway	Wikipathways	WP47
												0.0189338	0.130236	Twelve loci associated with ADHD	Wikipathways	WP4475
												0.0195744	0.134016	NCAM signaling for neurite out-growth	Reactome	R-HSA-375165
												0.0198867	0.135524	Phospholipase D signaling pathway - Homo sapiens (human)	KEGG	path:hsa04072
