## Supplementary material for "Chromatin State Dynamics Confers Specific Therapeutic Strategies in Enhancer Subtypes of Colorectal Cancer": Table S6

### Sheet: Sheet1
Cluster 1 = Immune	Cluster 2 = EpiC4-like	Cluster 3 = EpiC3-like
TCGA-AA-A01Z-01A-11R-A083-07	TCGA-AA-3495-01A-01R-1410-07	TCGA-CA-5256-01A-01R-1410-07
TCGA-AD-6963-01A-11R-1928-07	TCGA-AA-3509-01A-01R-1410-07	TCGA-D5-6532-01A-11R-1723-07
TCGA-DM-A1D7-01A-11R-A155-07	TCGA-AD-6965-01A-11R-1928-07	TCGA-AD-A5EK-01A-11R-A28H-07
TCGA-CM-4747-01A-01R-1410-07	TCGA-CM-6161-01A-11R-1653-07	TCGA-CM-6166-01A-11R-1653-07
TCGA-AA-3506-01A-01R-1410-07	TCGA-AA-3697-01A-01R-1723-07	TCGA-CM-5862-01A-01R-1653-07
TCGA-QG-A5YV-01A-11R-A28H-07	TCGA-CM-6172-01A-11R-1653-07	TCGA-DM-A0XF-01A-11R-A155-07
TCGA-AA-3660-01A-01R-1723-07	TCGA-CA-5797-01A-01R-1653-07	TCGA-G4-6626-01A-11R-1774-07
TCGA-AA-A02K-01A-03R-A32Y-07	TCGA-A6-6648-01A-11R-1774-07	TCGA-DM-A282-01A-12R-A16W-07
TCGA-G4-6315-01A-11R-1723-07	TCGA-CM-6163-01A-11R-1653-07	TCGA-F4-6808-01A-11R-1839-07
TCGA-G4-6306-01A-11R-1774-07	TCGA-CM-6170-01A-11R-1653-07	TCGA-CM-6164-01A-11R-1653-07
TCGA-AA-A01X-01A-21R-A083-07	TCGA-A6-6137-01A-11R-1774-07	TCGA-DM-A28H-01A-11R-A16W-07
TCGA-DC-6155-01A-11R-1660-07	TCGA-D5-5537-01A-21R-1928-07	TCGA-A6-5667-01A-21R-1723-07
TCGA-DC-5337-01A-01R-1660-07	TCGA-F4-6854-01A-11R-1928-07	TCGA-A6-5656-01A-21R-1839-07
TCGA-DC-4749-01A-01R-1736-07	TCGA-AA-3662-01A-01R-1723-07	TCGA-A6-5660-01A-01R-1653-07
TCGA-DY-A1DC-01A-31R-A155-07	TCGA-CM-6678-01A-11R-1839-07	TCGA-CK-5914-01A-11R-1653-07
	TCGA-QG-A5Z1-01A-11R-A28H-07	TCGA-D5-6533-01A-11R-1723-07
	TCGA-AZ-6603-01A-11R-1839-07	TCGA-DM-A1D0-01A-11R-A155-07
	TCGA-A6-6650-01A-11R-1774-07	TCGA-A6-A567-01A-31R-A28H-07
	TCGA-G4-6293-01A-11R-1723-07	TCGA-AZ-6608-01A-11R-1839-07
	TCGA-AA-3712-01A-21R-1723-07	TCGA-AD-6888-01A-11R-1928-07
	TCGA-CI-6621-01A-11R-1830-07	TCGA-D5-5540-01A-01R-1653-07
	TCGA-CI-6623-01B-11R-1830-07	TCGA-CM-5864-01A-01R-1653-07
	TCGA-DC-6160-01A-11R-1660-07	TCGA-A6-6140-01A-11R-1774-07
	TCGA-EI-6506-01A-11R-1736-07	TCGA-DM-A1DB-01A-11R-A155-07
	TCGA-F5-6861-01A-11R-1928-07	TCGA-D5-6537-01A-11R-1723-07
	TCGA-DY-A1DE-01A-11R-A155-07	TCGA-G4-6307-01A-11R-1723-07
	TCGA-CI-6619-01B-11R-1830-07	TCGA-CM-6676-01A-11R-1839-07
	TCGA-AF-2693-01A-02R-1736-07	TCGA-D5-6538-01A-11R-1723-07
	TCGA-EF-5831-01A-01R-1660-07	TCGA-G4-6294-01A-11R-1774-07
	TCGA-EI-7002-01A-11R-1928-07	TCGA-CK-5915-01A-11R-1653-07
	TCGA-CI-6622-01A-11R-1830-07	TCGA-A6-6652-01A-11R-1774-07
	TCGA-AF-6136-01A-11R-1830-07	TCGA-CA-6715-01A-21R-1839-07
	TCGA-CI-6624-01C-11R-1830-07	TCGA-CK-5912-01A-11R-1653-07
	TCGA-EI-6508-01A-11R-1736-07	TCGA-A6-5659-01A-01R-1653-07
	TCGA-EI-6884-01A-11R-1928-07	TCGA-G4-6298-01A-11R-1723-07
	TCGA-AG-3592-01A-02R-1736-07	TCGA-G4-6295-01A-11R-1723-07
	TCGA-AF-3911-01A-01R-1736-07	TCGA-CA-6716-01A-11R-1839-07
		TCGA-DM-A1D8-01A-11R-A155-07
		TCGA-NH-A50T-01A-11R-A28H-07
		TCGA-G4-6317-01A-11R-1723-07
		TCGA-G4-6317-02A-11R-2066-07
		TCGA-A6-5666-01A-01R-1653-07
		TCGA-DC-5869-01A-01R-1660-07
		TCGA-AG-3742-01A-11R-1660-07
		TCGA-AF-5654-01A-01R-1660-07
		TCGA-EF-5830-01A-01R-1660-07
		TCGA-G5-6235-01A-11R-1736-07
		TCGA-DC-6154-01A-31R-1928-07
		TCGA-EI-6513-01A-21R-1736-07
		TCGA-AH-6903-01A-11R-1928-07
		TCGA-DY-A0XA-01A-11R-A155-07
		TCGA-CL-4957-01A-01R-1736-07
		TCGA-EI-6514-01A-11R-1736-07
		TCGA-DC-6682-01A-11R-1830-07
		TCGA-DY-A1H8-01A-21R-A155-07
		TCGA-CL-5917-01A-11R-1660-07
		TCGA-AH-6897-01A-11R-1928-07
		TCGA-CL-5918-01A-11R-1660-07
		TCGA-EI-6883-01A-31R-1928-07
		TCGA-DY-A1DD-01A-21R-A155-07
		TCGA-DC-6683-01A-11R-1830-07
		TCGA-DC-6157-01A-11R-1660-07
		TCGA-F5-6863-01A-11R-1928-07
